# Histo-molecular differentiation of renal cancer subtypes by mass spectrometry imaging and rapid proteome profiling of formalin-fixed paraffin-embedded tumor tissue sections

**DOI:** 10.1101/2020.02.19.956433

**Authors:** Uwe Möginger, Niels Marcussen, Ole N. Jensen

**Author notes:** Corresponding author: Professor Ole N. Jensen, PhD*, Department of Biochemistry & Molecular Biology and VILLUM Center for Bioanalytical Sciences, University of Southern Denmark, DK-5230 Odense M, Denmark. Present address: Global Research Technologies, Novo Nordisk A/S, Novo Nordisk Park, DK-2760 Måløv, Denmark.

## Abstract

Pathology differentiation of renal cancer types is challenging due to tissue similarities or overlapping histological features of various tumor (sub)types. As assessment is often manually conducted outcomes can be prone to human error and therefore require high-level expertise and experience. Mass spectrometry can provide detailed histo-molecular information on tissue and is becoming increasingly popular in clinical settings. Spatially resolving technologies such as mass spectrometry imaging and quantitative microproteomics profiling in combination with machine learning approaches provide promising tools for automated tumor classification of clinical tissue sections.

In this proof of concept study we used MALDI-MS imaging (MSI) and rapid LC-MS/MS-based microproteomics technologies (15 min/sample) to analyze formalin-fixed paraffin embedded (FFPE) tissue sections and classify renal oncocytoma (RO, n=11), clear cell renal cell carcinoma (ccRCC, n=12) and chromophobe renal cell carcinoma (ChRCC, n=5). Both methods were able to distinguish ccRCC, RO and ChRCC in cross-validation experiments. MSI correctly classified 87% of the patients whereas the rapid LC-MS/MS-based microproteomics approach correctly classified 100% of the patients.

This strategy involving MSI and rapid proteome profiling by LC-MS/MS reveals molecular features of tumor sections and enables cancer subtype classification. Mass spectrometry provides a promising complementary approach to current pathological technologies for precise digitized diagnosis of diseases.
