## Supplementary material 2 for "Histo-molecular differentiation of renal cancer subtypes by mass spectrometry imaging and rapid proteome profiling of formalin-fixed paraffin-embedded tumor tissue sections"

### Sheet: top100.csv
	mz	ncomp	column	coefficients	loadings	weights
1	723.5	34	OC	0.0755079	-0.00527582	0.0214123
2	806.5	34	ccRC	0.0625436	-0.0227101	0.000131354
3	704.5	34	ccRC	0.0390487	-0.0704335	-0.051878
4	1640	34	OC	0.0322725	0.00493666	-0.0084587
5	724.5	34	OC	0.0319882	-0.0134613	-0.00415135
6	933.5	34	OC	0.0317404	-0.00982752	0.00925542
7	1465.75	34	OC	0.0304437	0.0178379	-0.0716843
8	935.5	34	OC	0.0302123	0.0130354	0.00821808
9	1641	34	OC	0.0286093	0.00614204	-0.0079203
10	807.5	34	ccRC	0.0276249	-0.0120359	-0.00952557
11	1169.5	34	chRC	0.02674	-0.00965004	-0.0167129
12	766.25	34	ccRC	0.0262219	0.00539058	-0.00136524
13	1547.75	34	ccRC	0.0249703	-0.0403313	-0.0372471
14	1039.5	34	ccRC	0.0248006	-0.00581938	-0.0127935
15	858.5	34	OC	0.024548	0.00387867	-0.00241516
16	1430.75	34	ccRC	0.0241741	0.000581335	-0.00366709
17	1261.5	34	OC	0.0238618	-0.0145525	-0.000136865
18	957.5	34	ccRC	0.0237009	0.00164637	-0.00550884
19	773.25	34	ccRC	0.0234754	0.0213857	0.0253576
20	2217.25	34	ccRC	0.0232098	-0.00413543	0.00814931
21	2216.25	34	ccRC	0.0227863	-0.00567107	0.00865565
22	946.5	34	OC	0.0224125	0.00516494	0.0232962
23	766.5	34	ccRC	0.0218823	-0.0209487	-0.0210115
24	840.5	34	ccRC	0.0218269	-0.0185937	-0.0257327
25	1466.75	34	OC	0.0217443	0.0195229	-0.0354566
26	1039.5	34	chRC	0.021615	-0.00581938	-0.0127935
27	795.5	34	OC	0.0215413	-0.0455191	-0.0853605
28	1297.75	34	OC	0.0214264	-0.0115445	0.00385687
29	975.5	34	chRC	0.0211759	-0.00495409	-0.0176885
30	1963	34	OC	0.0206719	0.00181023	0.00975671
31	900.5	34	OC	0.0205895	-0.00487768	-0.00994173
32	1962	34	OC	0.0202274	0.00168407	0.00969004
33	1374.75	34	ccRC	0.0202094	0.00816296	0.000785167
34	1639.75	34	OC	0.0200634	-0.00190606	-0.0129455
35	855.5	34	OC	0.020025	-0.00304414	0.0002675
36	743.5	34	OC	0.0197075	-0.0143281	0.00478371
37	1508.75	34	ccRC	0.0196243	0.000982567	0.0153705
38	802.5	34	OC	0.019367	-0.0248289	-0.00904236
39	1249.5	34	ccRC	0.0193207	-0.0011992	-0.00162662
40	856.5	34	OC	0.019282	0.0242098	0.0141971
41	848.5	34	chRC	0.0192372	0.0171517	0.0582036
42	1074.5	34	OC	0.0192034	0.0236574	0.0159168
43	1465.5	34	OC	0.0191968	-0.0512363	-0.0869375
44	1297.5	34	OC	0.019	-0.0369232	-0.015645
45	1245.5	34	OC	0.0186847	0.00123981	0.0185457
46	1101.5	34	ccRC	0.0181006	0.0116864	0.0158254
47	1548.75	34	ccRC	0.0178534	-0.0152485	-0.0168808
48	1133.5	34	chRC	0.0174577	0.000150003	0.00617795
49	965.5	34	chRC	0.0174233	0.0121835	-0.0105712
50	1548	34	ccRC	0.0174125	-0.000440248	-0.00578257
51	1817	34	OC	0.0171189	-0.00593299	-0.0214264
52	1431.75	34	ccRC	0.0169928	0.0023996	0.000805121
53	874.5	34	ccRC	0.0168346	0.00373239	0.000965291
54	1246.5	34	OC	0.0167072	0.00243372	0.014876
55	705.5	34	ccRC	0.0167014	-0.0481791	-0.0394432
56	1640.75	34	OC	0.0165801	0.000110245	-0.0116609
57	1214.5	34	OC	0.0165313	-0.0025392	0.01228
58	1111.5	34	OC	0.0164332	0.0327913	0.0101586
59	1231.5	34	OC	0.0163815	-0.0202689	-0.00543104
60	702.25	34	ccRC	0.0163427	0.109419	0.0688464
61	1585.75	34	chRC	0.0163024	-0.00958175	-0.0332399
62	945.25	34	OC	0.0162386	-0.0158435	-0.0198511
63	943.5	34	OC	0.0162155	0.000234544	0.00390696
64	1073.5	34	OC	0.0161942	0.00802993	0.0164564
65	1002.5	34	ccRC	0.0160934	0.01603	-0.00146496
66	886.5	34	chRC	0.0160891	-0.0229159	0.0459127
67	1366.5	34	chRC	0.0160519	-0.0117559	0.0120935
68	1105.5	34	ccRC	0.0158314	-0.100005	-0.085123
69	1551.75	34	OC	0.015831	0.00647072	0.000104928
70	1275.5	34	OC	0.0157861	0.0101285	0.0157747
71	1261.75	34	OC	0.0155622	-0.00221244	0.00164773
72	1816.75	34	OC	0.0155468	-0.0176106	-0.024313
73	1170.5	34	chRC	0.0154973	-0.00370977	-0.0133152
74	976.25	34	chRC	0.015407	-0.00765698	-0.00271847
75	837.5	34	chRC	0.0152118	-0.00386868	0.0190291
76	1168.5	34	OC	0.015156	-0.00741019	0.0232198
77	820.5	34	OC	0.0150437	-0.00970945	4.64542e+09
78	1220.5	34	OC	0.0149562	-0.00492518	0.00495416
79	712.25	34	chRC	0.0148645	-0.000866248	0.00192239
80	947.5	34	OC	0.0147903	-0.00437864	0.00655787
81	1040.5	34	ccRC	0.0147517	-0.000804791	-0.00680193
82	1833	34	OC	0.0145076	-0.00948405	-0.0228589
83	1466.5	34	OC	0.0144412	-0.024901	-0.0489888
84	1431	34	ccRC	0.0143548	0.000574544	-0.00157266
85	1292.75	34	chRC	0.014287	0.00163794	-0.0122414
86	1509	34	ccRC	0.0142362	0.0168616	0.0287324
87	1292.5	34	chRC	0.0142277	-0.00388654	-0.0120318
88	1320.75	34	chRC	0.0142245	0.00576918	-0.0107579
89	816.5	34	chRC	0.0142134	-0.0516586	-0.0662839
90	934.5	34	OC	0.0141445	-0.00670539	0.000897194
91	1433.75	34	ccRC	0.01409	-0.00934058	-0.00353693
92	1375.75	34	ccRC	0.0140623	-0.000300732	-0.00180764
93	1143.5	34	ccRC	0.0139925	-0.00942941	-0.00424851
94	727.5	34	OC	0.0139857	-0.023196	-0.0150324
95	1262.5	34	OC	0.0139532	-0.00769443	-0.00327732
96	874.25	34	chRC	0.0139178	-0.0205482	-0.0248548
97	1487.75	34	OC	0.0138823	0.00702414	0.00580155
98	1274.5	34	OC	0.0138774	-0.00255175	-0.0102755
99	1366.75	34	chRC	0.0138366	-0.00229718	0.00289834
100	880.5	34	OC	0.0138155	-0.00970057	-0.00438932
