## Supplementary material 4 for "Histo-molecular differentiation of renal cancer subtypes by mass spectrometry imaging and rapid proteome profiling of formalin-fixed paraffin-embedded tumor tissue sections"

### Sheet: exp_backgr
Analysis Type:	PANTHER Overrepresentation Test (Released 20190711)
Annotation Version and Release Date:	GO Ontology database Released 2019-12-09
Analyzed List:	group 1-pantherGeneList-2.txt (Homo sapiens)
Reference List:	background-pantherGeneList.txt (Homo sapiens)
Test Type:	FISHER
Correction:	FDR
GO biological process complete	background-pantherGeneList.txt - REFLIST (2030)	group 1-pantherGeneList-2.txt (36)	group 1-pantherGeneList-2.txt (expected)	group 1-pantherGeneList-2.txt (over/under)	group 1-pantherGeneList-2.txt (fold Enrichment)	group 1-pantherGeneList-2.txt (raw P-value)	group 1-pantherGeneList-2.txt (FDR)
platelet degranulation (GO:0002576)	61	15	1.08	+	13.87	2.25e-13	2.13e-09
defense response (GO:0006952)	218	21	3.87	+	5.43	1.06e-11	5.02e-08
regulation of blood coagulation (GO:0030193)	24	10	0.43	+	23.5	6.6e-11	1.56e-07
regulation of hemostasis (GO:1900046)	24	10	0.43	+	23.5	6.6e-11	2.08e-07
regulation of coagulation (GO:0050818)	26	10	0.46	+	21.69	1.25e-10	2.37e-07
humoral immune response (GO:0006959)	69	13	1.22	+	10.62	2.57e-10	3.04e-07
regulation of immune response (GO:0050776)	198	19	3.51	+	5.41	2.04e-10	3.23e-07
regulation of humoral immune response (GO:0002920)	40	11	0.71	+	15.51	2.55e-10	3.45e-07
regulation of wound healing (GO:0061041)	31	10	0.55	+	18.19	5.2e-10	5.48e-07
regulation of response to wounding (GO:1903034)	35	10	0.62	+	16.11	1.41e-09	1.34e-06
regulation of complement activation (GO:0030449)	36	10	0.64	+	15.66	1.78e-09	1.54e-06
response to stress (GO:0006950)	587	28	10.41	+	2.69	2.65e-09	2.09e-06
complement activation (GO:0006956)	39	10	0.69	+	14.46	3.47e-09	2.53e-06
negative regulation of blood coagulation (GO:0030195)	18	8	0.32	+	25.06	4.67e-09	2.95e-06
negative regulation of hemostasis (GO:1900047)	18	8	0.32	+	25.06	4.67e-09	3.16e-06
negative regulation of wound healing (GO:0061045)	20	8	0.35	+	22.56	9.07e-09	5.05e-06
negative regulation of coagulation (GO:0050819)	20	8	0.35	+	22.56	9.07e-09	5.37e-06
regulation of immune system process (GO:0002682)	256	19	4.54	+	4.19	1.32e-08	6.93e-06
vesicle-mediated transport (GO:0016192)	443	24	7.86	+	3.05	1.51e-08	7.51e-06
negative regulation of response to wounding (GO:1903035)	22	8	0.39	+	20.51	1.67e-08	7.9e-06
regulation of body fluid levels (GO:0050878)	103	13	1.83	+	7.12	2.19e-08	9.88e-06
regulation of immune effector process (GO:0002697)	89	12	1.58	+	7.6	4.57e-08	1.97e-05
positive regulation of response to stimulus (GO:0048584)	350	21	6.21	+	3.38	5.2e-08	2.14e-05
positive regulation of immune response (GO:0050778)	161	15	2.86	+	5.25	5.74e-08	2.27e-05
regulation of proteolysis (GO:0030162)	137	14	2.43	+	5.76	6.41e-08	2.43e-05
defense response to other organism (GO:0098542)	163	15	2.89	+	5.19	6.71e-08	2.44e-05
negative regulation of endopeptidase activity (GO:0010951)	57	10	1.01	+	9.89	8.48e-08	2.98e-05
negative regulation of peptidase activity (GO:0010466)	59	10	1.05	+	9.56	1.14e-07	3.47e-05
immune system process (GO:0002376)	488	24	8.65	+	2.77	1.05e-07	3.54e-05
blood coagulation (GO:0007596)	77	11	1.37	+	8.06	1.12e-07	3.54e-05
activation of immune response (GO:0002253)	121	13	2.15	+	6.06	1.29e-07	3.6e-05
coagulation (GO:0050817)	77	11	1.37	+	8.06	1.12e-07	3.66e-05
fibrinolysis (GO:0042730)	10	6	0.18	+	33.83	1.28e-07	3.68e-05
post-translational protein modification (GO:0043687)	78	11	1.38	+	7.95	1.27e-07	3.75e-05
hemostasis (GO:0007599)	79	11	1.4	+	7.85	1.42e-07	3.86e-05
response to wounding (GO:0009611)	124	13	2.2	+	5.91	1.69e-07	4.45e-05
regulation of peptidase activity (GO:0052547)	103	12	1.83	+	6.57	2.02e-07	5.17e-05
negative regulation of response to external stimulus (GO:0032102)	64	10	1.13	+	8.81	2.26e-07	5.49e-05
negative regulation of hydrolase activity (GO:0051346)	83	11	1.47	+	7.47	2.26e-07	5.63e-05
complement activation, classical pathway (GO:0006958)	35	8	0.62	+	12.89	3.52e-07	8.34e-05
immune response (GO:0006955)	354	20	6.28	+	3.19	3.83e-07	8.85e-05
wound healing (GO:0042060)	111	12	1.97	+	6.1	4.3e-07	9.71e-05
regulation of response to stimulus (GO:0048583)	525	24	9.31	+	2.58	4.41e-07	9.72e-05
negative regulation of catalytic activity (GO:0043086)	136	13	2.41	+	5.39	4.64e-07	9.98e-05
positive regulation of immune system process (GO:0002684)	192	15	3.4	+	4.41	5.21e-07	0.000103
response to external biotic stimulus (GO:0043207)	222	16	3.94	+	4.06	5.18e-07	0.000104
adaptive immune response (GO:0002250)	71	10	1.26	+	7.94	5.44e-07	0.000105
response to other organism (GO:0051707)	222	16	3.94	+	4.06	5.18e-07	0.000107
humoral immune response mediated by circulating immunoglobulin (GO:0002455)	37	8	0.66	+	12.19	5.11e-07	0.000108
regulation of cellular protein metabolic process (GO:0032268)	363	20	6.44	+	3.11	5.76e-07	0.000109
response to biotic stimulus (GO:0009607)	226	16	4.01	+	3.99	6.55e-07	0.000122
innate immune response (GO:0045087)	143	13	2.54	+	5.13	7.99e-07	0.000143
regulation of endopeptidase activity (GO:0052548)	95	11	1.68	+	6.53	7.91e-07	0.000144
negative regulation of proteolysis (GO:0045861)	75	10	1.33	+	7.52	8.65e-07	0.000152
immunoglobulin mediated immune response (GO:0016064)	41	8	0.73	+	11	1.02e-06	0.000172
acute inflammatory response (GO:0002526)	27	7	0.48	+	14.62	1.02e-06	0.000175
B cell mediated immunity (GO:0019724)	42	8	0.74	+	10.74	1.2e-06	0.000199
defense response to bacterium (GO:0042742)	43	8	0.76	+	10.49	1.4e-06	0.000229
protein activation cascade (GO:0072376)	17	6	0.3	+	19.9	1.48e-06	0.000234
blood coagulation, fibrin clot formation (GO:0072378)	17	6	0.3	+	19.9	1.48e-06	0.000238
regulation of protein metabolic process (GO:0051246)	397	20	7.04	+	2.84	2.42e-06	0.000376
adaptive immune response based on somatic recombination of immune receptors built from immunoglobulin superfamily domains (GO:0002460)	49	8	0.87	+	9.21	3.38e-06	0.000516
response to external stimulus (GO:0009605)	367	19	6.51	+	2.92	3.59e-06	0.000532
cellular nitrogen compound metabolic process (GO:0034641)	612	0	10.85	-	< 0.01	3.57e-06	0.000537
regulated exocytosis (GO:0045055)	260	16	4.61	+	3.47	4.03e-06	0.000588
regulation of response to external stimulus (GO:0032101)	167	13	2.96	+	4.39	4.22e-06	0.000605
lymphocyte mediated immunity (GO:0002449)	52	8	0.92	+	8.68	5.04e-06	0.000713
regulation of response to stress (GO:0080134)	235	15	4.17	+	3.6	6.14e-06	0.000843
negative regulation of molecular function (GO:0044092)	173	13	3.07	+	4.24	6.13e-06	0.000853
phagocytosis, recognition (GO:0006910)	12	5	0.21	+	23.5	6.42e-06	0.000869
exocytosis (GO:0006887)	271	16	4.81	+	3.33	6.84e-06	0.000913
regulation of catalytic activity (GO:0050790)	346	18	6.14	+	2.93	7.42e-06	0.000976
secretion (GO:0046903)	310	17	5.5	+	3.09	7.92e-06	0.00103
regulation of hydrolase activity (GO:0051336)	208	14	3.69	+	3.8	8.03e-06	0.00103
protein metabolic process (GO:0019538)	612	24	10.85	+	2.21	9.85e-06	0.00124
endocytosis (GO:0006897)	101	10	1.79	+	5.58	1.05e-05	0.0013
inflammatory response (GO:0006954)	81	9	1.44	+	6.27	1.35e-05	0.00166
negative regulation of protein metabolic process (GO:0051248)	187	13	3.32	+	3.92	1.39e-05	0.00168
B cell receptor signaling pathway (GO:0050853)	15	5	0.27	+	18.8	1.55e-05	0.00186
secretion by cell (GO:0032940)	294	16	5.21	+	3.07	1.91e-05	0.00226
positive regulation of B cell activation (GO:0050871)	16	5	0.28	+	17.62	2.01e-05	0.00235
transport (GO:0006810)	851	28	15.09	+	1.86	2.16e-05	0.0025
export from cell (GO:0140352)	298	16	5.28	+	3.03	2.26e-05	0.00257
reverse cholesterol transport (GO:0043691)	7	4	0.12	+	32.22	2.35e-05	0.00262
regulation of heterotypic cell-cell adhesion (GO:0034114)	7	4	0.12	+	32.22	2.35e-05	0.00265
import into cell (GO:0098657)	112	10	1.99	+	5.03	2.45e-05	0.0027
establishment of localization (GO:0051234)	868	28	15.39	+	1.82	2.8e-05	0.00304
regulation of cell-substrate adhesion (GO:0010810)	48	7	0.85	+	8.22	2.95e-05	0.00318
phagocytosis, engulfment (GO:0006911)	18	5	0.32	+	15.66	3.24e-05	0.00345
positive regulation of cell-substrate adhesion (GO:0010811)	32	6	0.57	+	10.57	3.35e-05	0.00353
multi-organism process (GO:0051704)	474	20	8.41	+	2.38	3.79e-05	0.00394
plasma membrane invagination (GO:0099024)	19	5	0.34	+	14.84	4.04e-05	0.00407
regulation of B cell activation (GO:0050864)	19	5	0.34	+	14.84	4.04e-05	0.00411
acute-phase response (GO:0006953)	19	5	0.34	+	14.84	4.04e-05	0.00416
membrane invagination (GO:0010324)	20	5	0.35	+	14.1	4.99e-05	0.00497
response to bacterium (GO:0009617)	97	9	1.72	+	5.23	5.17e-05	0.0051
localization (GO:0051179)	968	29	17.17	+	1.69	7.49e-05	0.00731
regulation of cell activation (GO:0050865)	78	8	1.38	+	5.78	7.58e-05	0.00732
very-low-density lipoprotein particle remodeling (GO:0034372)	3	3	0.05	+	56.39	9.38e-05	0.00898
regulation of molecular function (GO:0065009)	418	18	7.41	+	2.43	9.98e-05	0.00945
negative regulation of multicellular organismal process (GO:0051241)	164	11	2.91	+	3.78	0.000108	0.0102
receptor-mediated endocytosis (GO:0006898)	61	7	1.08	+	6.47	0.00012	0.0111
response to stimulus (GO:0050896)	1112	31	19.72	+	1.57	0.000125	0.0115
regulation of vesicle-mediated transport (GO:0060627)	110	9	1.95	+	4.61	0.00013	0.0118
immune response-activating signal transduction (GO:0002757)	86	8	1.53	+	5.25	0.000144	0.013
regulation of protein phosphorylation (GO:0001932)	171	11	3.03	+	3.63	0.000155	0.0139
nucleobase-containing compound metabolic process (GO:0006139)	459	0	8.14	-	< 0.01	0.000159	0.0141
high-density lipoprotein particle assembly (GO:0034380)	4	3	0.07	+	42.29	0.000162	0.0142
negative regulation of cellular protein metabolic process (GO:0032269)	174	11	3.09	+	3.56	0.00018	0.0157
immune response-regulating signaling pathway (GO:0002764)	90	8	1.6	+	5.01	0.000194	0.0167
positive regulation of wound healing (GO:0090303)	14	4	0.25	+	16.11	0.0002	0.0171
extracellular matrix organization (GO:0030198)	92	8	1.63	+	4.9	0.000223	0.0187
extracellular structure organization (GO:0043062)	92	8	1.63	+	4.9	0.000223	0.0189
regulation of response to biotic stimulus (GO:0002831)	93	8	1.65	+	4.85	0.000239	0.0199
positive regulation of vasoconstriction (GO:0045907)	5	3	0.09	+	33.83	0.000257	0.0206
positive regulation of substrate adhesion-dependent cell spreading (GO:1900026)	15	4	0.27	+	15.04	0.00025	0.0206
plasminogen activation (GO:0031639)	5	3	0.09	+	33.83	0.000257	0.0208
negative regulation of endothelial cell apoptotic process (GO:2000352)	5	3	0.09	+	33.83	0.000257	0.0209
cholesterol transport (GO:0030301)	16	4	0.28	+	14.1	0.000309	0.024
sterol transport (GO:0015918)	16	4	0.28	+	14.1	0.000309	0.0242
positive regulation of response to wounding (GO:1903036)	16	4	0.28	+	14.1	0.000309	0.0244
antimicrobial humoral response (GO:0019730)	31	5	0.55	+	9.09	0.000308	0.0245
regulation of biological quality (GO:0065008)	693	23	12.29	+	1.87	0.000331	0.0255
immune effector process (GO:0002252)	294	14	5.21	+	2.69	0.000339	0.0259
triglyceride-rich lipoprotein particle remodeling (GO:0034370)	6	3	0.11	+	28.19	0.00038	0.0277
chylomicron remodeling (GO:0034371)	6	3	0.11	+	28.19	0.00038	0.0279
positive regulation of cholesterol esterification (GO:0010873)	6	3	0.11	+	28.19	0.00038	0.0281
positive regulation of heterotypic cell-cell adhesion (GO:0034116)	6	3	0.11	+	28.19	0.00038	0.0283
negative regulation of cellular process (GO:0048523)	598	21	10.6	+	1.98	0.000375	0.0284
phospholipid efflux (GO:0033700)	6	3	0.11	+	28.19	0.00038	0.0286
cell recognition (GO:0008037)	33	5	0.59	+	8.54	0.0004	0.0287
cell-matrix adhesion (GO:0007160)	33	5	0.59	+	8.54	0.0004	0.0289
regulation of cell morphogenesis involved in differentiation (GO:0010769)	53	6	0.94	+	6.38	0.00042	0.0299
regulation of phosphorylation (GO:0042325)	194	11	3.44	+	3.2	0.000452	0.032
macromolecule metabolic process (GO:0043170)	810	25	14.36	+	1.74	0.000472	0.0331
positive regulation of cell morphogenesis involved in differentiation (GO:0010770)	35	5	0.62	+	8.06	0.000511	0.0356
high-density lipoprotein particle remodeling (GO:0034375)	7	3	0.12	+	24.17	0.000537	0.0358
chylomicron assembly (GO:0034378)	7	3	0.12	+	24.17	0.000537	0.036
regulation of cholesterol esterification (GO:0010872)	7	3	0.12	+	24.17	0.000537	0.0363
acylglycerol homeostasis (GO:0055090)	7	3	0.12	+	24.17	0.000537	0.0366
triglyceride homeostasis (GO:0070328)	7	3	0.12	+	24.17	0.000537	0.0368
regulation of triglyceride metabolic process (GO:0090207)	7	3	0.12	+	24.17	0.000537	0.0371
regulation of substrate adhesion-dependent cell spreading (GO:1900024)	20	4	0.35	+	11.28	0.000644	0.0427
cellular aromatic compound metabolic process (GO:0006725)	513	1	9.1	-	0.11	0.000667	0.0439
heterocycle metabolic process (GO:0046483)	504	1	8.94	-	0.11	0.000692	0.0452
positive regulation of steroid metabolic process (GO:0045940)	8	3	0.14	+	21.15	0.000729	0.0463
regulation of platelet activation (GO:0010543)	8	3	0.14	+	21.15	0.000729	0.0466
regulation of endothelial cell apoptotic process (GO:2000351)	8	3	0.14	+	21.15	0.000729	0.047
regulation of innate immune response (GO:0045088)	84	7	1.49	+	4.7	0.000748	0.0473
regulation of vasoconstriction (GO:0019229)	8	3	0.14	+	21.15	0.000729	0.0473
regulation of cell adhesion (GO:0030155)	112	8	1.99	+	4.03	0.000785	0.0489
positive regulation of protein phosphorylation (GO:0001934)	112	8	1.99	+	4.03	0.000785	0.0492

### Sheet: humGen_backgr
Analysis Type:	PANTHER Overrepresentation Test (Released 20190711)
Annotation Version and Release Date:	GO Ontology database Released 2019-12-09
Analyzed List:	group 1-pantherGeneList-2.txt (Homo sapiens)
Reference List:	background-pantherGeneList.txt (Homo sapiens)
Test Type:	FISHER
Correction:	FDR
GO biological process complete	background-pantherGeneList.txt - REFLIST (2030)	group 1-pantherGeneList-2.txt (36)	group 1-pantherGeneList-2.txt (expected)	group 1-pantherGeneList-2.txt (over/under)	group 1-pantherGeneList-2.txt (fold Enrichment)	group 1-pantherGeneList-2.txt (raw P-value)	group 1-pantherGeneList-2.txt (FDR)
nucleobase-containing compound metabolic process (GO:0006139)	459	0	8.14	-	< 0.01	0.000159	0.0141
cellular nitrogen compound metabolic process (GO:0034641)	612	0	10.85	-	< 0.01	3.57e-06	0.000537
cellular aromatic compound metabolic process (GO:0006725)	513	1	9.1	-	0.11	0.000667	0.0439
heterocycle metabolic process (GO:0046483)	504	1	8.94	-	0.11	0.000692	0.0452
response to stimulus (GO:0050896)	1112	31	19.72	+	1.57	0.000125	0.0115
localization (GO:0051179)	968	29	17.17	+	1.69	7.49e-05	0.00731
macromolecule metabolic process (GO:0043170)	810	25	14.36	+	1.74	0.000472	0.0331
establishment of localization (GO:0051234)	868	28	15.39	+	1.82	2.8e-05	0.00304
transport (GO:0006810)	851	28	15.09	+	1.86	2.16e-05	0.0025
regulation of biological quality (GO:0065008)	693	23	12.29	+	1.87	0.000331	0.0255
negative regulation of cellular process (GO:0048523)	598	21	10.6	+	1.98	0.000375	0.0284
protein metabolic process (GO:0019538)	612	24	10.85	+	2.21	9.85e-06	0.00124
multi-organism process (GO:0051704)	474	20	8.41	+	2.38	3.79e-05	0.00394
regulation of molecular function (GO:0065009)	418	18	7.41	+	2.43	9.98e-05	0.00945
regulation of response to stimulus (GO:0048583)	525	24	9.31	+	2.58	4.41e-07	9.72e-05
immune effector process (GO:0002252)	294	14	5.21	+	2.69	0.000339	0.0259
response to stress (GO:0006950)	587	28	10.41	+	2.69	2.65e-09	2.09e-06
immune system process (GO:0002376)	488	24	8.65	+	2.77	1.05e-07	3.54e-05
regulation of protein metabolic process (GO:0051246)	397	20	7.04	+	2.84	2.42e-06	0.000376
response to external stimulus (GO:0009605)	367	19	6.51	+	2.92	3.59e-06	0.000532
regulation of catalytic activity (GO:0050790)	346	18	6.14	+	2.93	7.42e-06	0.000976
export from cell (GO:0140352)	298	16	5.28	+	3.03	2.26e-05	0.00257
vesicle-mediated transport (GO:0016192)	443	24	7.86	+	3.05	1.51e-08	7.51e-06
secretion by cell (GO:0032940)	294	16	5.21	+	3.07	1.91e-05	0.00226
secretion (GO:0046903)	310	17	5.5	+	3.09	7.92e-06	0.00103
regulation of cellular protein metabolic process (GO:0032268)	363	20	6.44	+	3.11	5.76e-07	0.000109
immune response (GO:0006955)	354	20	6.28	+	3.19	3.83e-07	8.85e-05
regulation of phosphorylation (GO:0042325)	194	11	3.44	+	3.2	0.000452	0.032
exocytosis (GO:0006887)	271	16	4.81	+	3.33	6.84e-06	0.000913
positive regulation of response to stimulus (GO:0048584)	350	21	6.21	+	3.38	5.2e-08	2.14e-05
regulated exocytosis (GO:0045055)	260	16	4.61	+	3.47	4.03e-06	0.000588
negative regulation of cellular protein metabolic process (GO:0032269)	174	11	3.09	+	3.56	0.00018	0.0157
regulation of response to stress (GO:0080134)	235	15	4.17	+	3.6	6.14e-06	0.000843
regulation of protein phosphorylation (GO:0001932)	171	11	3.03	+	3.63	0.000155	0.0139
negative regulation of multicellular organismal process (GO:0051241)	164	11	2.91	+	3.78	0.000108	0.0102
regulation of hydrolase activity (GO:0051336)	208	14	3.69	+	3.8	8.03e-06	0.00103
negative regulation of protein metabolic process (GO:0051248)	187	13	3.32	+	3.92	1.39e-05	0.00168
response to biotic stimulus (GO:0009607)	226	16	4.01	+	3.99	6.55e-07	0.000122
positive regulation of protein phosphorylation (GO:0001934)	112	8	1.99	+	4.03	0.000785	0.0492
regulation of cell adhesion (GO:0030155)	112	8	1.99	+	4.03	0.000785	0.0489
response to other organism (GO:0051707)	222	16	3.94	+	4.06	5.18e-07	0.000107
response to external biotic stimulus (GO:0043207)	222	16	3.94	+	4.06	5.18e-07	0.000104
regulation of immune system process (GO:0002682)	256	19	4.54	+	4.19	1.32e-08	6.93e-06
negative regulation of molecular function (GO:0044092)	173	13	3.07	+	4.24	6.13e-06	0.000853
regulation of response to external stimulus (GO:0032101)	167	13	2.96	+	4.39	4.22e-06	0.000605
positive regulation of immune system process (GO:0002684)	192	15	3.4	+	4.41	5.21e-07	0.000103
regulation of vesicle-mediated transport (GO:0060627)	110	9	1.95	+	4.61	0.00013	0.0118
regulation of innate immune response (GO:0045088)	84	7	1.49	+	4.7	0.000748	0.0473
regulation of response to biotic stimulus (GO:0002831)	93	8	1.65	+	4.85	0.000239	0.0199
extracellular structure organization (GO:0043062)	92	8	1.63	+	4.9	0.000223	0.0189
extracellular matrix organization (GO:0030198)	92	8	1.63	+	4.9	0.000223	0.0187
immune response-regulating signaling pathway (GO:0002764)	90	8	1.6	+	5.01	0.000194	0.0167
import into cell (GO:0098657)	112	10	1.99	+	5.03	2.45e-05	0.0027
innate immune response (GO:0045087)	143	13	2.54	+	5.13	7.99e-07	0.000143
defense response to other organism (GO:0098542)	163	15	2.89	+	5.19	6.71e-08	2.44e-05
response to bacterium (GO:0009617)	97	9	1.72	+	5.23	5.17e-05	0.0051
immune response-activating signal transduction (GO:0002757)	86	8	1.53	+	5.25	0.000144	0.013
positive regulation of immune response (GO:0050778)	161	15	2.86	+	5.25	5.74e-08	2.27e-05
negative regulation of catalytic activity (GO:0043086)	136	13	2.41	+	5.39	4.64e-07	9.98e-05
regulation of immune response (GO:0050776)	198	19	3.51	+	5.41	2.04e-10	3.23e-07
defense response (GO:0006952)	218	21	3.87	+	5.43	1.06e-11	5.02e-08
endocytosis (GO:0006897)	101	10	1.79	+	5.58	1.05e-05	0.0013
regulation of proteolysis (GO:0030162)	137	14	2.43	+	5.76	6.41e-08	2.43e-05
regulation of cell activation (GO:0050865)	78	8	1.38	+	5.78	7.58e-05	0.00732
response to wounding (GO:0009611)	124	13	2.2	+	5.91	1.69e-07	4.45e-05
activation of immune response (GO:0002253)	121	13	2.15	+	6.06	1.29e-07	3.6e-05
wound healing (GO:0042060)	111	12	1.97	+	6.1	4.3e-07	9.71e-05
inflammatory response (GO:0006954)	81	9	1.44	+	6.27	1.35e-05	0.00166
regulation of cell morphogenesis involved in differentiation (GO:0010769)	53	6	0.94	+	6.38	0.00042	0.0299
receptor-mediated endocytosis (GO:0006898)	61	7	1.08	+	6.47	0.00012	0.0111
regulation of endopeptidase activity (GO:0052548)	95	11	1.68	+	6.53	7.91e-07	0.000144
regulation of peptidase activity (GO:0052547)	103	12	1.83	+	6.57	2.02e-07	5.17e-05
regulation of body fluid levels (GO:0050878)	103	13	1.83	+	7.12	2.19e-08	9.88e-06
negative regulation of hydrolase activity (GO:0051346)	83	11	1.47	+	7.47	2.26e-07	5.63e-05
negative regulation of proteolysis (GO:0045861)	75	10	1.33	+	7.52	8.65e-07	0.000152
regulation of immune effector process (GO:0002697)	89	12	1.58	+	7.6	4.57e-08	1.97e-05
hemostasis (GO:0007599)	79	11	1.4	+	7.85	1.42e-07	3.86e-05
adaptive immune response (GO:0002250)	71	10	1.26	+	7.94	5.44e-07	0.000105
post-translational protein modification (GO:0043687)	78	11	1.38	+	7.95	1.27e-07	3.75e-05
coagulation (GO:0050817)	77	11	1.37	+	8.06	1.12e-07	3.66e-05
positive regulation of cell morphogenesis involved in differentiation (GO:0010770)	35	5	0.62	+	8.06	0.000511	0.0356
blood coagulation (GO:0007596)	77	11	1.37	+	8.06	1.12e-07	3.54e-05
regulation of cell-substrate adhesion (GO:0010810)	48	7	0.85	+	8.22	2.95e-05	0.00318
cell-matrix adhesion (GO:0007160)	33	5	0.59	+	8.54	0.0004	0.0289
cell recognition (GO:0008037)	33	5	0.59	+	8.54	0.0004	0.0287
lymphocyte mediated immunity (GO:0002449)	52	8	0.92	+	8.68	5.04e-06	0.000713
negative regulation of response to external stimulus (GO:0032102)	64	10	1.13	+	8.81	2.26e-07	5.49e-05
antimicrobial humoral response (GO:0019730)	31	5	0.55	+	9.09	0.000308	0.0245
adaptive immune response based on somatic recombination of immune receptors built from immunoglobulin superfamily domains (GO:0002460)	49	8	0.87	+	9.21	3.38e-06	0.000516
negative regulation of peptidase activity (GO:0010466)	59	10	1.05	+	9.56	1.14e-07	3.47e-05
negative regulation of endopeptidase activity (GO:0010951)	57	10	1.01	+	9.89	8.48e-08	2.98e-05
defense response to bacterium (GO:0042742)	43	8	0.76	+	10.49	1.4e-06	0.000229
positive regulation of cell-substrate adhesion (GO:0010811)	32	6	0.57	+	10.57	3.35e-05	0.00353
humoral immune response (GO:0006959)	69	13	1.22	+	10.62	2.57e-10	3.04e-07
B cell mediated immunity (GO:0019724)	42	8	0.74	+	10.74	1.2e-06	0.000199
immunoglobulin mediated immune response (GO:0016064)	41	8	0.73	+	11	1.02e-06	0.000172
regulation of substrate adhesion-dependent cell spreading (GO:1900024)	20	4	0.35	+	11.28	0.000644	0.0427
humoral immune response mediated by circulating immunoglobulin (GO:0002455)	37	8	0.66	+	12.19	5.11e-07	0.000108
complement activation, classical pathway (GO:0006958)	35	8	0.62	+	12.89	3.52e-07	8.34e-05
platelet degranulation (GO:0002576)	61	15	1.08	+	13.87	2.25e-13	2.13e-09
membrane invagination (GO:0010324)	20	5	0.35	+	14.1	4.99e-05	0.00497
positive regulation of response to wounding (GO:1903036)	16	4	0.28	+	14.1	0.000309	0.0244
sterol transport (GO:0015918)	16	4	0.28	+	14.1	0.000309	0.0242
cholesterol transport (GO:0030301)	16	4	0.28	+	14.1	0.000309	0.024
complement activation (GO:0006956)	39	10	0.69	+	14.46	3.47e-09	2.53e-06
acute inflammatory response (GO:0002526)	27	7	0.48	+	14.62	1.02e-06	0.000175
acute-phase response (GO:0006953)	19	5	0.34	+	14.84	4.04e-05	0.00416
regulation of B cell activation (GO:0050864)	19	5	0.34	+	14.84	4.04e-05	0.00411
plasma membrane invagination (GO:0099024)	19	5	0.34	+	14.84	4.04e-05	0.00407
positive regulation of substrate adhesion-dependent cell spreading (GO:1900026)	15	4	0.27	+	15.04	0.00025	0.0206
regulation of humoral immune response (GO:0002920)	40	11	0.71	+	15.51	2.55e-10	3.45e-07
phagocytosis, engulfment (GO:0006911)	18	5	0.32	+	15.66	3.24e-05	0.00345
regulation of complement activation (GO:0030449)	36	10	0.64	+	15.66	1.78e-09	1.54e-06
regulation of response to wounding (GO:1903034)	35	10	0.62	+	16.11	1.41e-09	1.34e-06
positive regulation of wound healing (GO:0090303)	14	4	0.25	+	16.11	0.0002	0.0171
positive regulation of B cell activation (GO:0050871)	16	5	0.28	+	17.62	2.01e-05	0.00235
regulation of wound healing (GO:0061041)	31	10	0.55	+	18.19	5.2e-10	5.48e-07
B cell receptor signaling pathway (GO:0050853)	15	5	0.27	+	18.8	1.55e-05	0.00186
blood coagulation, fibrin clot formation (GO:0072378)	17	6	0.3	+	19.9	1.48e-06	0.000238
protein activation cascade (GO:0072376)	17	6	0.3	+	19.9	1.48e-06	0.000234
negative regulation of response to wounding (GO:1903035)	22	8	0.39	+	20.51	1.67e-08	7.9e-06
regulation of vasoconstriction (GO:0019229)	8	3	0.14	+	21.15	0.000729	0.0473
regulation of endothelial cell apoptotic process (GO:2000351)	8	3	0.14	+	21.15	0.000729	0.047
regulation of platelet activation (GO:0010543)	8	3	0.14	+	21.15	0.000729	0.0466
positive regulation of steroid metabolic process (GO:0045940)	8	3	0.14	+	21.15	0.000729	0.0463
regulation of coagulation (GO:0050818)	26	10	0.46	+	21.69	1.25e-10	2.37e-07
negative regulation of coagulation (GO:0050819)	20	8	0.35	+	22.56	9.07e-09	5.37e-06
negative regulation of wound healing (GO:0061045)	20	8	0.35	+	22.56	9.07e-09	5.05e-06
phagocytosis, recognition (GO:0006910)	12	5	0.21	+	23.5	6.42e-06	0.000869
regulation of hemostasis (GO:1900046)	24	10	0.43	+	23.5	6.6e-11	2.08e-07
regulation of blood coagulation (GO:0030193)	24	10	0.43	+	23.5	6.6e-11	1.56e-07
regulation of triglyceride metabolic process (GO:0090207)	7	3	0.12	+	24.17	0.000537	0.0371
triglyceride homeostasis (GO:0070328)	7	3	0.12	+	24.17	0.000537	0.0368
acylglycerol homeostasis (GO:0055090)	7	3	0.12	+	24.17	0.000537	0.0366
regulation of cholesterol esterification (GO:0010872)	7	3	0.12	+	24.17	0.000537	0.0363
chylomicron assembly (GO:0034378)	7	3	0.12	+	24.17	0.000537	0.036
high-density lipoprotein particle remodeling (GO:0034375)	7	3	0.12	+	24.17	0.000537	0.0358
negative regulation of hemostasis (GO:1900047)	18	8	0.32	+	25.06	4.67e-09	3.16e-06
negative regulation of blood coagulation (GO:0030195)	18	8	0.32	+	25.06	4.67e-09	2.95e-06
phospholipid efflux (GO:0033700)	6	3	0.11	+	28.19	0.00038	0.0286
positive regulation of heterotypic cell-cell adhesion (GO:0034116)	6	3	0.11	+	28.19	0.00038	0.0283
positive regulation of cholesterol esterification (GO:0010873)	6	3	0.11	+	28.19	0.00038	0.0281
chylomicron remodeling (GO:0034371)	6	3	0.11	+	28.19	0.00038	0.0279
triglyceride-rich lipoprotein particle remodeling (GO:0034370)	6	3	0.11	+	28.19	0.00038	0.0277
regulation of heterotypic cell-cell adhesion (GO:0034114)	7	4	0.12	+	32.22	2.35e-05	0.00265
reverse cholesterol transport (GO:0043691)	7	4	0.12	+	32.22	2.35e-05	0.00262
negative regulation of endothelial cell apoptotic process (GO:2000352)	5	3	0.09	+	33.83	0.000257	0.0209
plasminogen activation (GO:0031639)	5	3	0.09	+	33.83	0.000257	0.0208
fibrinolysis (GO:0042730)	10	6	0.18	+	33.83	1.28e-07	3.68e-05
positive regulation of vasoconstriction (GO:0045907)	5	3	0.09	+	33.83	0.000257	0.0206
high-density lipoprotein particle assembly (GO:0034380)	4	3	0.07	+	42.29	0.000162	0.0142
very-low-density lipoprotein particle remodeling (GO:0034372)	3	3	0.05	+	56.39	9.38e-05	0.00898

### Sheet: submitted genes group 1
HUMAN|HGNC=5|UniProtKB=P04217	A1BG	Alpha-1B-glycoprotein;A1BG;ortholog	ALPHA-1B-GLYCOPROTEIN (PTHR11738:SF3)	immunoglobulin receptor superfamily(PC00124);protease inhibitor(PC00191)	Homo sapiens
HUMAN|HGNC=4883|UniProtKB=P08603	CFH	Complement factor H;CFH;ortholog	COMPLEMENT FACTOR H (PTHR45785:SF7)		Homo sapiens
HUMAN|HGNC=602|UniProtKB=P06727	APOA4	Apolipoprotein A-IV;APOA4;ortholog	APOLIPOPROTEIN A-IV (PTHR18976:SF1)		Homo sapiens
HUMAN|HGNC=38476|UniProtKB=B9A064	IGLL5	Immunoglobulin lambda-like polypeptide 5;IGLL5;ortholog	IMMUNOGLOBULIN LAMBDA CONSTANT 1-RELATED (PTHR23266:SF70)		Homo sapiens
HUMAN|HGNC=775|UniProtKB=P01008	SERPINC1	Antithrombin-III;SERPINC1;ortholog	ANTITHROMBIN-III (PTHR11461:SF53)	serine protease inhibitor(PC00204)	Homo sapiens
HUMAN|HGNC=6167|UniProtKB=P19823	ITIH2	Inter-alpha-trypsin inhibitor heavy chain H2;ITIH2;ortholog	INTER-ALPHA-TRYPSIN INHIBITOR HEAVY CHAIN H2 (PTHR10338:SF14)	serine protease inhibitor(PC00204)	Homo sapiens
HUMAN|HGNC=5716|UniProtKB=P01834	IGKC	Immunoglobulin kappa constant;IGKC;ortholog	IMMUNOGLOBULIN KAPPA CONSTANT (PTHR23266:SF79)		Homo sapiens
HUMAN|HGNC=600|UniProtKB=P02647	APOA1	Apolipoprotein A-I;APOA1;ortholog	APOLIPOPROTEIN A-I (PTHR18976:SF11)		Homo sapiens
HUMAN|HGNC=4247|UniProtKB=P38435	GC	Vitamin K-dependent gamma-carboxylase;GGCX;ortholog	VITAMIN K-DEPENDENT GAMMA-CARBOXYLASE (PTHR12639:SF6)		Homo sapiens
HUMAN|HGNC=5478|UniProtKB=P01876	IGHA1	Immunoglobulin heavy constant alpha 1;IGHA1;ortholog	IMMUNOGLOBULIN HEAVY CONSTANT ALPHA 1 (PTHR23266:SF68)		Homo sapiens
HUMAN|HGNC=8941|UniProtKB=P01009	SERPINA1	Alpha-1-antitrypsin;SERPINA1;ortholog	ALPHA-1-ANTITRYPSIN (PTHR11461:SF165)	serine protease inhibitor(PC00204)	Homo sapiens
HUMAN|HGNC=5860|UniProtKB=P0CF74	IGLC6	Immunoglobulin lambda constant 6;IGLC6;ortholog	IMMUNOGLOBULIN LAMBDA CONSTANT 6 (PTHR23266:SF284)		Homo sapiens
HUMAN|HGNC=12724|UniProtKB=P04004	VTN	Vitronectin;VTN;ortholog	VITRONECTIN (PTHR22917:SF3)		Homo sapiens
HUMAN|HGNC=613|UniProtKB=P02649	APOE	Apolipoprotein E;APOE;ortholog	APOLIPOPROTEIN E (PTHR18976:SF2)		Homo sapiens
HUMAN|HGNC=6169|UniProtKB=Q14624	ITIH4	Inter-alpha-trypsin inhibitor heavy chain H4;ITIH4;ortholog	INTER-ALPHA-TRYPSIN INHIBITOR HEAVY CHAIN H4 (PTHR10338:SF119)	serine protease inhibitor(PC00204)	Homo sapiens
HUMAN|HGNC=3778|UniProtKB=P02751	FN1	Fibronectin;FN1;ortholog	FIBRONECTIN (PTHR19143:SF267)	signaling molecule(PC00207)	Homo sapiens
HUMAN|HGNC=3662|UniProtKB=P02675	FGB	Fibrinogen beta chain;FGB;ortholog	FIBRINOGEN BETA CHAIN (PTHR19143:SF332)	signaling molecule(PC00207)	Homo sapiens
HUMAN|HGNC=3661|UniProtKB=P02671	FGA	Fibrinogen alpha chain;FGA;ortholog	FIBRINOGEN ALPHA CHAIN (PTHR47221:SF1)		Homo sapiens
HUMAN|HGNC=29094|UniProtKB=O75153	CLU	Clustered mitochondria protein homolog;CLUH;ortholog	CLUSTERED MITOCHONDRIA PROTEIN HOMOLOG (PTHR12601:SF6)	translation initiation factor(PC00224)	Homo sapiens
HUMAN|HGNC=1037|UniProtKB=P00751	CFB	Complement factor B;CFB;ortholog	COMPLEMENT FACTOR B-RELATED (PTHR46393:SF1)		Homo sapiens
HUMAN|HGNC=5525|UniProtKB=P01857	IGHG1	Immunoglobulin heavy constant gamma 1;IGHG1;ortholog	IMMUNOGLOBULIN HEAVY CONSTANT GAMMA 1-RELATED (PTHR23266:SF83)		Homo sapiens
HUMAN|HGNC=11740|UniProtKB=P02787	TF	Serotransferrin;TF;ortholog	SEROTRANSFERRIN (PTHR11485:SF31)	receptor(PC00197);serine protease(PC00203);transfer/carrier protein(PC00219)	Homo sapiens
HUMAN|HGNC=3541|UniProtKB=P13726	TF	Tissue factor;F3;ortholog	TISSUE FACTOR (PTHR20859:SF22)	defense/immunity protein(PC00090);type I cytokine receptor(PC00231);type II cytokine receptor(PC00232)	Homo sapiens
HUMAN|HGNC=1228|UniProtKB=P05155	SERPING1	Plasma protease C1 inhibitor;SERPING1;ortholog	PLASMA PROTEASE C1 INHIBITOR (PTHR11461:SF159)	serine protease inhibitor(PC00204)	Homo sapiens
HUMAN|HGNC=4187|UniProtKB=P02774	GC	Vitamin D-binding protein;GC;ortholog	VITAMIN D-BINDING PROTEIN (PTHR11385:SF11)	transfer/carrier protein(PC00219)	Homo sapiens
HUMAN|HGNC=2295|UniProtKB=P00450	CP	Ceruloplasmin;CP;ortholog	CERULOPLASMIN (PTHR11709:SF226)	oxidase(PC00175)	Homo sapiens
HUMAN|HGNC=2095|UniProtKB=P10909	CLU	Clusterin;CLU;ortholog	CLUSTERIN (PTHR10970:SF1)		Homo sapiens
HUMAN|HGNC=5181|UniProtKB=P04196	HRG	Histidine-rich glycoprotein;HRG;ortholog	HISTIDINE-RICH GLYCOPROTEIN (PTHR13814:SF3)	protease inhibitor(PC00191)	Homo sapiens
HUMAN|HGNC=7|UniProtKB=P01023	A2M	Alpha-2-macroglobulin;A2M;ortholog	ALPHA-2-MACROGLOBULIN (PTHR11412:SF153)	complement component(PC00078);cytokine(PC00083);serine protease inhibitor(PC00204)	Homo sapiens
HUMAN|HGNC=16|UniProtKB=P01011	SERPINA3	Alpha-1-antichymotrypsin;SERPINA3;ortholog	ALPHA-1-ANTICHYMOTRYPSIN (PTHR11461:SF145)	serine protease inhibitor(PC00204)	Homo sapiens
HUMAN|HGNC=5171|UniProtKB=P02790	HPX	Hemopexin;HPX;ortholog	HEMOPEXIN (PTHR10201:SF136)	metalloprotease(PC00153)	Homo sapiens
HUMAN|HGNC=11771|UniProtKB=Q15582	TGFBI	Transforming growth factor-beta-induced protein ig-h3;TGFBI;ortholog	TRANSFORMING GROWTH FACTOR-BETA-INDUCED PROTEIN IG-H3 (PTHR10900:SF82)	cell adhesion molecule(PC00069);signaling molecule(PC00207)	Homo sapiens
HUMAN|HGNC=3694|UniProtKB=P02679	FGG	Fibrinogen gamma chain;FGG;ortholog	FIBRINOGEN GAMMA CHAIN (PTHR19143:SF338)	signaling molecule(PC00207)	Homo sapiens
HUMAN|HGNC=5141|UniProtKB=P00738	HP	Haptoglobin;HP;ortholog	HAPTOGLOBIN (PTHR24255:SF27)	serine protease(PC00203)	Homo sapiens
HUMAN|HGNC=9071|UniProtKB=P00747	PLG	Plasminogen;PLG;ortholog	PLASMINOGEN (PTHR24261:SF13)	serine protease(PC00203)	Homo sapiens
HUMAN|HGNC=1323|UniProtKB=P0C0L4	C4A	Complement C4-A;C4A;ortholog	COMPLEMENT C4-A-RELATED (PTHR11412:SF86)	complement component(PC00078);cytokine(PC00083);serine protease inhibitor(PC00204)	Homo sapiens
