## Supplementary material 6 for "Histo-molecular differentiation of renal cancer subtypes by mass spectrometry imaging and rapid proteome profiling of formalin-fixed paraffin-embedded tumor tissue sections"

### Sheet: exp_backgr
Analysis Type:	PANTHER Overrepresentation Test (Released 20190711)
Annotation Version and Release Date:	GO Ontology database Released 2019-12-09
Analyzed List:	group 4-pantherGeneList-2.txt (Homo sapiens)
Reference List:	background-pantherGeneList.txt (Homo sapiens)
Test Type:	FISHER
Correction:	FDR
GO biological process complete	background-pantherGeneList.txt - REFLIST (2030)	group 4-pantherGeneList-2.txt (80)	group 4-pantherGeneList-2.txt (expected)	group 4-pantherGeneList-2.txt (over/under)	group 4-pantherGeneList-2.txt (fold Enrichment)	group 4-pantherGeneList-2.txt (raw P-value)	group 4-pantherGeneList-2.txt (FDR)
tissue development (GO:0009888)	233	37	9.18	+	4.03	5.36e-14	5.09e-10
extracellular matrix organization (GO:0030198)	92	22	3.63	+	6.07	3.64e-11	1.15e-07
extracellular structure organization (GO:0043062)	92	22	3.63	+	6.07	3.64e-11	1.73e-07
animal organ development (GO:0048513)	372	37	14.66	+	2.52	2.33e-08	4.44e-05
animal organ morphogenesis (GO:0009887)	87	18	3.43	+	5.25	2.3e-08	5.46e-05
cell adhesion (GO:0007155)	140	22	5.52	+	3.99	4.19e-08	6.63e-05
biological adhesion (GO:0022610)	144	22	5.67	+	3.88	6.63e-08	9.01e-05
anatomical structure morphogenesis (GO:0009653)	256	29	10.09	+	2.87	1.32e-07	0.000157
system development (GO:0048731)	521	43	20.53	+	2.09	2.04e-07	0.000216
anatomical structure development (GO:0048856)	629	48	24.79	+	1.94	2.45e-07	0.000233
cell development (GO:0048468)	196	24	7.72	+	3.11	6.61e-07	0.000571
cellular developmental process (GO:0048869)	445	38	17.54	+	2.17	8.95e-07	0.000709
cell differentiation (GO:0030154)	425	37	16.75	+	2.21	1.19e-06	0.000872
epithelium development (GO:0060429)	132	19	5.2	+	3.65	1.49e-06	0.00101
developmental process (GO:0032502)	698	49	27.51	+	1.78	2e-06	0.00127
developmental growth (GO:0048589)	53	12	2.09	+	5.75	3.05e-06	0.00181
multicellular organism development (GO:0007275)	570	43	22.46	+	1.91	3.51e-06	0.00196
cartilage development (GO:0051216)	20	8	0.79	+	10.15	5.05e-06	0.00253
growth (GO:0040007)	56	12	2.21	+	5.44	5.02e-06	0.00265
monosaccharide catabolic process (GO:0046365)	29	9	1.14	+	7.88	6.86e-06	0.00326
cellular component morphogenesis (GO:0032989)	121	17	4.77	+	3.57	8.04e-06	0.00364
cytoskeleton organization (GO:0007010)	185	21	7.29	+	2.88	1.24e-05	0.0047
supramolecular fiber organization (GO:0097435)	112	16	4.41	+	3.62	1.29e-05	0.00472
actin filament-based process (GO:0030029)	125	17	4.93	+	3.45	1.19e-05	0.00473
cell morphogenesis involved in differentiation (GO:0000904)	75	13	2.96	+	4.4	1.52e-05	0.00481
glycolytic process (GO:0006096)	23	8	0.91	+	8.83	1.17e-05	0.00483
NAD metabolic process (GO:0019674)	24	8	0.95	+	8.46	1.51e-05	0.00495
carbohydrate catabolic process (GO:0016052)	43	10	1.69	+	5.9	1.8e-05	0.00504
ATP generation from ADP (GO:0006757)	23	8	0.91	+	8.83	1.17e-05	0.00504
hexose catabolic process (GO:0019320)	25	8	0.99	+	8.12	1.93e-05	0.0051
connective tissue development (GO:0061448)	24	8	0.95	+	8.46	1.51e-05	0.00512
canonical glycolysis (GO:0061621)	17	7	0.67	+	10.45	1.78e-05	0.00513
cartilage development involved in endochondral bone morphogenesis (GO:0060351)	10	6	0.39	+	15.22	1.46e-05	0.00513
tissue morphogenesis (GO:0048729)	65	12	2.56	+	4.68	1.92e-05	0.00522
cell morphogenesis (GO:0000902)	103	15	4.06	+	3.7	2.05e-05	0.00527
glucose catabolic process to pyruvate (GO:0061718)	17	7	0.67	+	10.45	1.78e-05	0.00529
NADH regeneration (GO:0006735)	17	7	0.67	+	10.45	1.78e-05	0.00546
glycolytic process through fructose-6-phosphate (GO:0061615)	18	7	0.71	+	9.87	2.4e-05	0.0057
glycolytic process through glucose-6-phosphate (GO:0061620)	18	7	0.71	+	9.87	2.4e-05	0.00584
glucose catabolic process (GO:0006007)	18	7	0.71	+	9.87	2.4e-05	0.006
nucleoside diphosphate phosphorylation (GO:0006165)	27	8	1.06	+	7.52	3.08e-05	0.00714
endochondral bone morphogenesis (GO:0060350)	12	6	0.47	+	12.69	3.18e-05	0.00719
nucleotide phosphorylation (GO:0046939)	28	8	1.1	+	7.25	3.84e-05	0.00829
ADP metabolic process (GO:0046031)	28	8	1.1	+	7.25	3.84e-05	0.00848
response to wounding (GO:0009611)	124	16	4.89	+	3.27	4.1e-05	0.00867
growth plate cartilage development (GO:0003417)	7	5	0.28	+	18.12	4.45e-05	0.00919
skeletal system development (GO:0001501)	50	10	1.97	+	5.08	5.62e-05	0.0111
epithelial cell differentiation (GO:0030855)	86	13	3.39	+	3.84	5.58e-05	0.0113
response to oxygen-containing compound (GO:1901700)	275	25	10.84	+	2.31	5.85e-05	0.0114
bone morphogenesis (GO:0060349)	14	6	0.55	+	10.88	6.24e-05	0.0119
purine nucleoside diphosphate metabolic process (GO:0009135)	31	8	1.22	+	6.55	7.11e-05	0.0128
actin cytoskeleton organization (GO:0030036)	116	15	4.57	+	3.28	7.28e-05	0.0128
purine ribonucleoside diphosphate metabolic process (GO:0009179)	31	8	1.22	+	6.55	7.11e-05	0.013
ribonucleoside diphosphate metabolic process (GO:0009185)	31	8	1.22	+	6.55	7.11e-05	0.0133
response to organic substance (GO:0010033)	535	38	21.08	+	1.8	9.01e-05	0.0156
intracellular protein transport (GO:0006886)	240	0	9.46	-	< 0.01	9.34e-05	0.0159
multicellular organismal process (GO:0032501)	792	49	31.21	+	1.57	0.0001	0.0167
NADH metabolic process (GO:0006734)	24	7	0.95	+	7.4	0.000109	0.017
nucleoside diphosphate metabolic process (GO:0009132)	33	8	1.3	+	6.15	0.000104	0.017
endochondral bone growth (GO:0003416)	9	5	0.35	+	14.1	0.000106	0.017
bone development (GO:0060348)	24	7	0.95	+	7.4	0.000109	0.0173
anatomical structure formation involved in morphogenesis (GO:0048646)	107	14	4.22	+	3.32	0.000117	0.018
response to stimulus (GO:0050896)	1112	61	43.82	+	1.39	0.000128	0.0193
bone growth (GO:0098868)	10	5	0.39	+	12.69	0.000154	0.0229
wound healing (GO:0042060)	111	14	4.37	+	3.2	0.000168	0.0245
cellular component organization (GO:0016043)	854	51	33.66	+	1.52	0.000189	0.0272
response to growth factor (GO:0070848)	72	11	2.84	+	3.88	0.000204	0.029
regulation of multicellular organismal process (GO:0051239)	416	31	16.39	+	1.89	0.000238	0.0333
movement of cell or subcellular component (GO:0006928)	206	20	8.12	+	2.46	0.000265	0.0365
hexose metabolic process (GO:0019318)	63	10	2.48	+	4.03	0.000309	0.042
pyruvate metabolic process (GO:0006090)	40	8	1.58	+	5.08	0.00033	0.0442
cellular response to organic substance (GO:0071310)	406	30	16	+	1.88	0.000371	0.049
organic substance transport (GO:0071702)	435	5	17.14	-	0.29	0.000387	0.0498
monosaccharide metabolic process (GO:0005996)	78	11	3.07	+	3.58	0.000384	0.05

### Sheet: humGen_backgr
Analysis Type:	PANTHER Overrepresentation Test (Released 20190711)
Annotation Version and Release Date:	GO Ontology database Released 2019-12-09
Analyzed List:	group 4-pantherGeneList-2.txt (Homo sapiens)
Reference List:	Homo sapiens (all genes in database)
Test Type:	FISHER
Correction:	FDR
GO biological process complete	Homo sapiens - REFLIST (20996)	group 4-pantherGeneList-2.txt (80)	group 4-pantherGeneList-2.txt (expected)	group 4-pantherGeneList-2.txt (over/under)	group 4-pantherGeneList-2.txt (fold Enrichment)	group 4-pantherGeneList-2.txt (raw P-value)	group 4-pantherGeneList-2.txt (FDR)
extracellular structure organization (GO:0043062)	343	22	1.31	+	16.83	1.02e-20	8.12e-17
extracellular matrix organization (GO:0030198)	342	22	1.3	+	16.88	9.61e-21	1.53e-16
tissue development (GO:0009888)	1779	37	6.78	+	5.46	6.19e-19	3.28e-15
response to organic substance (GO:0010033)	3030	38	11.55	+	3.29	2.22e-12	8.83e-09
biological adhesion (GO:0022610)	927	22	3.53	+	6.23	4.22e-12	1.12e-08
cell adhesion (GO:0007155)	921	22	3.51	+	6.27	3.72e-12	1.19e-08
cell activation (GO:0001775)	1062	23	4.05	+	5.68	7.6e-12	1.34e-08
monosaccharide catabolic process (GO:0046365)	63	9	0.24	+	37.49	7.22e-12	1.44e-08
cellular component organization (GO:0016043)	5646	51	21.51	+	2.37	6.73e-12	1.53e-08
glycolytic process (GO:0006096)	41	8	0.16	+	51.21	1.2e-11	1.91e-08
ATP generation from ADP (GO:0006757)	42	8	0.16	+	49.99	1.42e-11	2.06e-08
NAD metabolic process (GO:0019674)	45	8	0.17	+	46.66	2.32e-11	2.85e-08
supramolecular fiber organization (GO:0097435)	456	16	1.74	+	9.21	2.25e-11	2.99e-08
cellular component organization or biogenesis (GO:0071840)	5838	51	22.24	+	2.29	2.97e-11	3.38e-08
canonical glycolysis (GO:0061621)	27	7	0.1	+	68.04	4.3e-11	4.03e-08
glycolytic process through fructose-6-phosphate (GO:0061615)	28	7	0.11	+	65.61	5.36e-11	4.27e-08
glucose catabolic process to pyruvate (GO:0061718)	27	7	0.1	+	68.04	4.3e-11	4.28e-08
ADP metabolic process (GO:0046031)	50	8	0.19	+	41.99	4.95e-11	4.38e-08
glycolytic process through glucose-6-phosphate (GO:0061620)	28	7	0.11	+	65.61	5.36e-11	4.49e-08
NADH regeneration (GO:0006735)	27	7	0.1	+	68.04	4.3e-11	4.56e-08
animal organ development (GO:0048513)	3215	37	12.25	+	3.02	6.71e-11	4.85e-08
carbohydrate catabolic process (GO:0016052)	120	10	0.46	+	21.87	6.41e-11	4.86e-08
actin filament-based process (GO:0030029)	578	17	2.2	+	7.72	7.14e-11	4.94e-08
hexose catabolic process (GO:0019320)	53	8	0.2	+	39.62	7.53e-11	5e-08
glucose catabolic process (GO:0006007)	31	7	0.12	+	59.26	9.97e-11	6.35e-08
response to stimulus (GO:0050896)	8549	61	32.57	+	1.87	1.4e-10	8.6e-08
system development (GO:0048731)	4445	43	16.94	+	2.54	1.87e-10	1.06e-07
nucleoside diphosphate phosphorylation (GO:0006165)	60	8	0.23	+	34.99	1.85e-10	1.09e-07
anatomical structure development (GO:0048856)	5462	48	20.81	+	2.31	2e-10	1.1e-07
nucleotide phosphorylation (GO:0046939)	62	8	0.24	+	33.86	2.35e-10	1.17e-07
purine nucleoside diphosphate metabolic process (GO:0009135)	62	8	0.24	+	33.86	2.35e-10	1.21e-07
purine ribonucleoside diphosphate metabolic process (GO:0009179)	62	8	0.24	+	33.86	2.35e-10	1.25e-07
ribonucleoside diphosphate metabolic process (GO:0009185)	64	8	0.24	+	32.81	2.96e-10	1.43e-07
NADH metabolic process (GO:0006734)	38	7	0.14	+	48.35	3.51e-10	1.64e-07
monosaccharide metabolic process (GO:0005996)	203	11	0.77	+	14.22	5.19e-10	2.36e-07
pyruvate metabolic process (GO:0006090)	70	8	0.27	+	29.99	5.7e-10	2.45e-07
cellular response to chemical stimulus (GO:0070887)	2941	34	11.21	+	3.03	5.69e-10	2.52e-07
response to wounding (GO:0009611)	580	16	2.21	+	7.24	6.91e-10	2.9e-07
response to oxygen-containing compound (GO:1901700)	1602	25	6.1	+	4.1	7.33e-10	2.99e-07
anatomical structure morphogenesis (GO:0009653)	2184	29	8.32	+	3.48	8.42e-10	3.19e-07
developmental process (GO:0032502)	5912	49	22.53	+	2.18	8.62e-10	3.19e-07
actin cytoskeleton organization (GO:0030036)	500	15	1.91	+	7.87	8.33e-10	3.23e-07
cytoskeleton organization (GO:0007010)	1108	21	4.22	+	4.97	8.26e-10	3.29e-07
hexose metabolic process (GO:0019318)	161	10	0.61	+	16.3	9.58e-10	3.47e-07
regulated exocytosis (GO:0045055)	695	17	2.65	+	6.42	1.12e-09	3.96e-07
response to chemical (GO:0042221)	4498	42	17.14	+	2.45	1.16e-09	4.01e-07
glucose metabolic process (GO:0006006)	117	9	0.45	+	20.19	1.19e-09	4.02e-07
cellular response to organic substance (GO:0071310)	2404	30	9.16	+	3.28	1.65e-09	5.48e-07
nucleoside diphosphate metabolic process (GO:0009132)	82	8	0.31	+	25.6	1.82e-09	5.9e-07
cellular developmental process (GO:0048869)	3831	38	14.6	+	2.6	2.49e-09	7.92e-07
cellular process (GO:0009987)	14677	77	55.92	+	1.38	4.5e-09	1.41e-06
cell differentiation (GO:0030154)	3738	37	14.24	+	2.6	5.02e-09	1.54e-06
cell development (GO:0048468)	1627	24	6.2	+	3.87	5.35e-09	1.61e-06
wound healing (GO:0042060)	487	14	1.86	+	7.54	5.51e-09	1.63e-06
secretion by cell (GO:0032940)	1000	19	3.81	+	4.99	6e-09	1.74e-06
exocytosis (GO:0006887)	785	17	2.99	+	5.68	6.66e-09	1.89e-06
leukocyte activation (GO:0045321)	915	18	3.49	+	5.16	9.61e-09	2.68e-06
export from cell (GO:0140352)	1044	19	3.98	+	4.78	1.19e-08	3.26e-06
cellular component morphogenesis (GO:0032989)	829	17	3.16	+	5.38	1.47e-08	3.96e-06
multicellular organism development (GO:0007275)	5073	43	19.33	+	2.22	1.91e-08	5.07e-06
animal organ morphogenesis (GO:0009887)	977	18	3.72	+	4.84	2.58e-08	6.75e-06
epithelium development (GO:0060429)	1115	19	4.25	+	4.47	3.35e-08	8.59e-06
secretion (GO:0046903)	1117	19	4.26	+	4.46	3.44e-08	8.69e-06
vesicle-mediated transport (GO:0016192)	1952	25	7.44	+	3.36	3.83e-08	9.52e-06
neutrophil degranulation (GO:0043312)	482	13	1.84	+	7.08	4.25e-08	1.04e-05
cartilage development involved in endochondral bone morphogenesis (GO:0060351)	46	6	0.18	+	34.23	4.38e-08	1.06e-05
neutrophil activation involved in immune response (GO:0002283)	486	13	1.85	+	7.02	4.67e-08	1.08e-05
developmental growth (GO:0048589)	398	12	1.52	+	7.91	4.57e-08	1.09e-05
myeloid leukocyte activation (GO:0002274)	580	14	2.21	+	6.34	4.67e-08	1.09e-05
growth (GO:0040007)	404	12	1.54	+	7.8	5.36e-08	1.22e-05
neutrophil mediated immunity (GO:0002446)	493	13	1.88	+	6.92	5.49e-08	1.23e-05
cellular response to cytokine stimulus (GO:0071345)	1031	18	3.93	+	4.58	5.77e-08	1.26e-05
neutrophil activation (GO:0042119)	495	13	1.89	+	6.89	5.75e-08	1.27e-05
granulocyte activation (GO:0036230)	499	13	1.9	+	6.84	6.3e-08	1.35e-05
leukocyte degranulation (GO:0043299)	503	13	1.92	+	6.78	6.89e-08	1.46e-05
myeloid leukocyte mediated immunity (GO:0002444)	513	13	1.95	+	6.65	8.61e-08	1.8e-05
myeloid cell activation involved in immune response (GO:0002275)	517	13	1.97	+	6.6	9.4e-08	1.94e-05
leukocyte activation involved in immune response (GO:0002366)	618	14	2.35	+	5.95	1e-07	2.05e-05
cell morphogenesis (GO:0000902)	725	15	2.76	+	5.43	1.05e-07	2.11e-05
cell activation involved in immune response (GO:0002263)	622	14	2.37	+	5.91	1.08e-07	2.15e-05
response to cytokine (GO:0034097)	1122	18	4.28	+	4.21	2e-07	3.94e-05
cell morphogenesis involved in differentiation (GO:0000904)	565	13	2.15	+	6.04	2.54e-07	4.94e-05
regulation of multicellular organismal process (GO:0051239)	3185	31	12.14	+	2.55	2.7e-07	5.18e-05
carbohydrate metabolic process (GO:0005975)	481	12	1.83	+	6.55	3.34e-07	6.34e-05
growth plate cartilage development (GO:0003417)	34	5	0.13	+	38.6	3.61e-07	6.77e-05
cartilage development (GO:0051216)	175	8	0.67	+	12	4.71e-07	8.73e-05
endochondral bone morphogenesis (GO:0060350)	73	6	0.28	+	21.57	5.51e-07	9.97e-05
multicellular organismal process (GO:0032501)	7019	49	26.74	+	1.83	5.47e-07	0.0001
cellular response to oxygen-containing compound (GO:1901701)	1077	17	4.1	+	4.14	5.82e-07	0.000103
cell-substrate adhesion (GO:0031589)	180	8	0.69	+	11.66	5.78e-07	0.000103
immune effector process (GO:0002252)	1080	17	4.12	+	4.13	6.05e-07	0.000106
sulfur compound biosynthetic process (GO:0044272)	184	8	0.7	+	11.41	6.78e-07	0.000117
monocarboxylic acid metabolic process (GO:0032787)	521	12	1.99	+	6.04	7.63e-07	0.000131
response to toxic substance (GO:0009636)	522	12	1.99	+	6.03	7.79e-07	0.000132
endochondral bone growth (GO:0003416)	42	5	0.16	+	31.24	9.4e-07	0.000154
cell-substrate junction organization (GO:0150115)	42	5	0.16	+	31.24	9.4e-07	0.000156
cell-substrate junction assembly (GO:0007044)	42	5	0.16	+	31.24	9.4e-07	0.000158
movement of cell or subcellular component (GO:0006928)	1547	20	5.89	+	3.39	1.11e-06	0.00018
platelet activation (GO:0030168)	136	7	0.52	+	13.51	1.2e-06	0.000193
ATP metabolic process (GO:0046034)	204	8	0.78	+	10.29	1.43e-06	0.000223
interleukin-12-mediated signaling pathway (GO:0035722)	46	5	0.18	+	28.53	1.42e-06	0.000224
bone growth (GO:0098868)	46	5	0.18	+	28.53	1.42e-06	0.000226
collagen fibril organization (GO:0030199)	47	5	0.18	+	27.92	1.57e-06	0.000243
response to stress (GO:0006950)	3621	32	13.8	+	2.32	1.64e-06	0.000251
cellular response to interleukin-12 (GO:0071349)	48	5	0.18	+	27.34	1.73e-06	0.000259
tissue morphogenesis (GO:0048729)	564	12	2.15	+	5.58	1.72e-06	0.00026
response to interleukin-12 (GO:0070671)	49	5	0.19	+	26.78	1.9e-06	0.000282
epithelial cell differentiation (GO:0030855)	679	13	2.59	+	5.02	1.92e-06	0.000283
cellular component assembly (GO:0022607)	2432	25	9.27	+	2.7	2.4e-06	0.00035
glutathione derivative metabolic process (GO:1901685)	22	4	0.08	+	47.72	2.7e-06	0.000387
glutathione derivative biosynthetic process (GO:1901687)	22	4	0.08	+	47.72	2.7e-06	0.000391
immune system process (GO:0002376)	2805	27	10.69	+	2.53	2.85e-06	0.000405
monosaccharide biosynthetic process (GO:0046364)	54	5	0.21	+	24.3	2.96e-06	0.000417
connective tissue development (GO:0061448)	227	8	0.86	+	9.25	3.08e-06	0.00043
growth plate cartilage chondrocyte differentiation (GO:0003418)	23	4	0.09	+	45.64	3.16e-06	0.000438
response to endogenous stimulus (GO:0009719)	1510	19	5.75	+	3.3	3.24e-06	0.000445
purine ribonucleotide metabolic process (GO:0009150)	309	9	1.18	+	7.64	3.28e-06	0.000446
actin filament organization (GO:0007015)	237	8	0.9	+	8.86	4.19e-06	0.000566
biological_process (GO:0008150)	17885	80	68.15	+	1.17	4.37e-06	0.00058
Unclassified (UNCLASSIFIED)	3111	0	11.85	-	< 0.01	4.37e-06	0.000585
ribonucleotide metabolic process (GO:0009259)	324	9	1.23	+	7.29	4.77e-06	0.000628
basement membrane organization (GO:0071711)	26	4	0.1	+	40.38	4.89e-06	0.000633
generation of precursor metabolites and energy (GO:0006091)	417	10	1.59	+	6.29	4.88e-06	0.000636
cell junction assembly (GO:0034329)	170	7	0.65	+	10.81	4.96e-06	0.000637
purine nucleotide metabolic process (GO:0006163)	330	9	1.26	+	7.16	5.51e-06	0.000702
muscle contraction (GO:0006936)	247	8	0.94	+	8.5	5.63e-06	0.000711
cellular response to stimulus (GO:0051716)	6793	46	25.88	+	1.78	5.76e-06	0.000722
ribose phosphate metabolic process (GO:0019693)	333	9	1.27	+	7.09	5.92e-06	0.000736
small molecule catabolic process (GO:0044282)	429	10	1.63	+	6.12	6.22e-06	0.000768
response to growth factor (GO:0070848)	533	11	2.03	+	5.42	6.41e-06	0.00078
leukocyte mediated immunity (GO:0002443)	760	13	2.9	+	4.49	6.41e-06	0.000785
carbohydrate derivative metabolic process (GO:1901135)	1017	15	3.88	+	3.87	6.72e-06	0.000804
bone morphogenesis (GO:0060349)	115	6	0.44	+	13.69	6.72e-06	0.00081
chondrocyte differentiation involved in endochondral bone morphogenesis (GO:0003413)	29	4	0.11	+	36.2	7.24e-06	0.000861
anatomical structure formation involved in morphogenesis (GO:0048646)	900	14	3.43	+	4.08	7.88e-06	0.00093
localization (GO:0051179)	5797	41	22.09	+	1.86	8.09e-06	0.00094
nucleotide metabolic process (GO:0009117)	442	10	1.68	+	5.94	8.03e-06	0.00094
nucleoside phosphate metabolic process (GO:0006753)	450	10	1.71	+	5.83	9.35e-06	0.00108
cellular component biogenesis (GO:0044085)	2663	25	10.15	+	2.46	1.2e-05	0.00137
purine-containing compound metabolic process (GO:0072521)	365	9	1.39	+	6.47	1.21e-05	0.00138
regulation of biological quality (GO:0065008)	4112	33	15.67	+	2.11	1.26e-05	0.00143
cellular response to endogenous stimulus (GO:0071495)	1228	16	4.68	+	3.42	1.47e-05	0.00165
response to nitrogen compound (GO:1901698)	1093	15	4.16	+	3.6	1.56e-05	0.00173
bone development (GO:0060348)	204	7	0.78	+	9.01	1.56e-05	0.00174
regulation of cell death (GO:0010941)	1698	19	6.47	+	2.94	1.72e-05	0.00187
oxidation-reduction process (GO:0055114)	965	14	3.68	+	3.81	1.71e-05	0.00188
blood coagulation (GO:0007596)	292	8	1.11	+	7.19	1.83e-05	0.00198
oxoacid metabolic process (GO:0043436)	972	14	3.7	+	3.78	1.85e-05	0.00199
regulation of apoptotic process (GO:0042981)	1553	18	5.92	+	3.04	1.89e-05	0.00202
coagulation (GO:0050817)	294	8	1.12	+	7.14	1.92e-05	0.00204
muscle system process (GO:0003012)	295	8	1.12	+	7.12	1.97e-05	0.00207
regulation of cell-substrate adhesion (GO:0010810)	212	7	0.81	+	8.67	1.98e-05	0.00208
hemostasis (GO:0007599)	297	8	1.13	+	7.07	2.06e-05	0.00215
regulation of programmed cell death (GO:0043067)	1573	18	5.99	+	3	2.24e-05	0.00231
organic acid metabolic process (GO:0006082)	993	14	3.78	+	3.7	2.34e-05	0.0024
cell junction organization (GO:0034330)	218	7	0.83	+	8.43	2.36e-05	0.00241
cell-cell adhesion (GO:0098609)	503	10	1.92	+	5.22	2.39e-05	0.00243
skeletal system development (GO:0001501)	506	10	1.93	+	5.19	2.51e-05	0.00253
response to organonitrogen compound (GO:0010243)	1009	14	3.84	+	3.64	2.78e-05	0.00278
carboxylic acid metabolic process (GO:0019752)	880	13	3.35	+	3.88	2.95e-05	0.00293
regulation of developmental process (GO:0050793)	2625	24	10	+	2.4	2.97e-05	0.00294
platelet aggregation (GO:0070527)	43	4	0.16	+	24.41	3.03e-05	0.00298
organophosphate metabolic process (GO:0019637)	883	13	3.36	+	3.86	3.05e-05	0.00298
response to drug (GO:0042493)	1020	14	3.89	+	3.6	3.13e-05	0.00303
locomotion (GO:0040011)	1309	16	4.99	+	3.21	3.19e-05	0.00308
response to antibiotic (GO:0046677)	317	8	1.21	+	6.62	3.24e-05	0.00311
positive regulation of organelle organization (GO:0010638)	640	11	2.44	+	4.51	3.4e-05	0.00324
gluconeogenesis (GO:0006094)	45	4	0.17	+	23.33	3.58e-05	0.00339
cell surface receptor signaling pathway (GO:0007166)	2486	23	9.47	+	2.43	3.84e-05	0.00362
regulation of localization (GO:0032879)	2810	25	10.71	+	2.33	3.95e-05	0.0037
nucleobase-containing small molecule metabolic process (GO:0055086)	537	10	2.05	+	4.89	4.12e-05	0.00384
regeneration (GO:0031099)	161	6	0.61	+	9.78	4.19e-05	0.00388
organ growth (GO:0035265)	97	5	0.37	+	13.53	4.34e-05	0.00399
hexose biosynthetic process (GO:0019319)	48	4	0.18	+	21.87	4.54e-05	0.00415
cellular response to nitrogen compound (GO:1901699)	664	11	2.53	+	4.35	4.71e-05	0.00429
response to organic cyclic compound (GO:0014070)	926	13	3.53	+	3.68	4.95e-05	0.00448
cell motility (GO:0048870)	1067	14	4.07	+	3.44	5.07e-05	0.00454
localization of cell (GO:0051674)	1067	14	4.07	+	3.44	5.07e-05	0.00456
ameboidal-type cell migration (GO:0001667)	170	6	0.65	+	9.26	5.61e-05	0.00499
chondrocyte morphogenesis involved in endochondral bone morphogenesis (GO:0003414)	17	3	0.06	+	46.31	5.73e-05	0.00501
growth plate cartilage chondrocyte morphogenesis (GO:0003429)	17	3	0.06	+	46.31	5.73e-05	0.00504
chondrocyte morphogenesis (GO:0090171)	17	3	0.06	+	46.31	5.73e-05	0.00507
immune response (GO:0006955)	1868	19	7.12	+	2.67	6.31e-05	0.00549
cell migration (GO:0016477)	952	13	3.63	+	3.58	6.54e-05	0.00566
growth plate cartilage morphogenesis (GO:0003422)	18	3	0.07	+	43.74	6.67e-05	0.00574
regulation of anatomical structure morphogenesis (GO:0022603)	1098	14	4.18	+	3.35	6.88e-05	0.00589
small molecule metabolic process (GO:0044281)	1716	18	6.54	+	2.75	6.96e-05	0.00592
cytokine-mediated signaling pathway (GO:0019221)	695	11	2.65	+	4.15	7.06e-05	0.00598
organonitrogen compound metabolic process (GO:1901564)	5332	37	20.32	+	1.82	8.23e-05	0.00693
sulfur compound metabolic process (GO:0006790)	366	8	1.39	+	5.74	8.69e-05	0.00728
homotypic cell-cell adhesion (GO:0034109)	58	4	0.22	+	18.1	9.08e-05	0.00757
developmental growth involved in morphogenesis (GO:0060560)	116	5	0.44	+	11.31	9.78e-05	0.00807
cardiocyte differentiation (GO:0035051)	116	5	0.44	+	11.31	9.78e-05	0.00811
muscle structure development (GO:0061061)	481	9	1.83	+	4.91	9.9e-05	0.00812
regulation of supramolecular fiber organization (GO:1902903)	377	8	1.44	+	5.57	0.000106	0.00867
glycosaminoglycan catabolic process (GO:0006027)	61	4	0.23	+	17.21	0.000109	0.00888
cellular response to organonitrogen compound (GO:0071417)	606	10	2.31	+	4.33	0.000111	0.00894
response to oxygen levels (GO:0070482)	380	8	1.45	+	5.53	0.000112	0.00901
response to amino acid (GO:0043200)	120	5	0.46	+	10.94	0.000114	0.00908
response to reactive oxygen species (GO:0000302)	194	6	0.74	+	8.12	0.000114	0.00909
neuron projection extension (GO:1990138)	62	4	0.24	+	16.93	0.000116	0.00919
regulation of cell migration (GO:0030334)	873	12	3.33	+	3.61	0.000121	0.00955
regulation of body fluid levels (GO:0050878)	497	9	1.89	+	4.75	0.000126	0.0099
chondrocyte development involved in endochondral bone morphogenesis (GO:0003433)	23	3	0.09	+	34.23	0.000129	0.01
regulation of cellular component movement (GO:0051270)	1021	13	3.89	+	3.34	0.000131	0.0102
cellular response to growth factor stimulus (GO:0071363)	503	9	1.92	+	4.7	0.000138	0.0107
meiotic chromosome movement towards spindle pole (GO:0016344)	3	2	0.01	+	> 100	0.000141	0.0109
Arp2/3 complex-mediated actin nucleation (GO:0034314)	24	3	0.09	+	32.81	0.000144	0.0109
cell-matrix adhesion (GO:0007160)	126	5	0.48	+	10.41	0.000142	0.0109
protein complex oligomerization (GO:0051259)	394	8	1.5	+	5.33	0.000143	0.0109
cellular response to vitamin (GO:0071295)	24	3	0.09	+	32.81	0.000144	0.0109
platelet degranulation (GO:0002576)	128	5	0.49	+	10.25	0.000153	0.0114
positive regulation of supramolecular fiber organization (GO:1902905)	205	6	0.78	+	7.68	0.000152	0.0114
aminoglycan catabolic process (GO:0006026)	67	4	0.26	+	15.67	0.000154	0.0115
establishment or maintenance of cell polarity (GO:0007163)	206	6	0.78	+	7.64	0.000156	0.0116
regulation of cellular component organization (GO:0051128)	2536	22	9.66	+	2.28	0.000186	0.0137
positive regulation of biological process (GO:0048518)	6263	40	23.86	+	1.68	0.000193	0.0141
formation of radial glial scaffolds (GO:0021943)	4	2	0.02	+	> 100	0.000211	0.0154
carbohydrate biosynthetic process (GO:0016051)	138	5	0.53	+	9.51	0.000214	0.0156
cartilage morphogenesis (GO:0060536)	28	3	0.11	+	28.12	0.000219	0.0159
response to estradiol (GO:0032355)	140	5	0.53	+	9.37	0.000228	0.0165
response to nutrient (GO:0007584)	222	6	0.85	+	7.09	0.000231	0.0166
regulation of cell motility (GO:2000145)	938	12	3.57	+	3.36	0.000234	0.0167
regulation of multicellular organismal development (GO:2000026)	2067	19	7.88	+	2.41	0.000237	0.0169
extracellular matrix assembly (GO:0085029)	29	3	0.11	+	27.15	0.000241	0.0171
gliogenesis (GO:0042063)	225	6	0.86	+	7	0.000248	0.0175
cellular response to organic cyclic compound (GO:0071407)	548	9	2.09	+	4.31	0.000258	0.0179
positive regulation of cellular component organization (GO:0051130)	1247	14	4.75	+	2.95	0.000257	0.0179
neural crest cell development (GO:0014032)	77	4	0.29	+	13.63	0.000256	0.0179
endoderm development (GO:0007492)	77	4	0.29	+	13.63	0.000256	0.018
positive regulation of cytoskeleton organization (GO:0051495)	228	6	0.87	+	6.91	0.000266	0.0183
phagocytosis (GO:0006909)	325	7	1.24	+	5.65	0.000268	0.0184
cell redox homeostasis (GO:0045454)	79	4	0.3	+	13.29	0.000282	0.0192
cellular response to transforming growth factor beta stimulus (GO:0071560)	149	5	0.57	+	8.81	0.000302	0.0205
stem cell development (GO:0048864)	81	4	0.31	+	12.96	0.000309	0.0208
mesenchymal cell development (GO:0014031)	81	4	0.31	+	12.96	0.000309	0.0209
positive regulation of cellular process (GO:0048522)	5527	36	21.06	+	1.71	0.000321	0.0215
response to monosaccharide (GO:0034284)	151	5	0.58	+	8.69	0.00032	0.0215
organic substance catabolic process (GO:1901575)	1778	17	6.77	+	2.51	0.000345	0.023
regulation of cell adhesion (GO:0030155)	700	10	2.67	+	3.75	0.000347	0.023
chondrocyte differentiation (GO:0002062)	84	4	0.32	+	12.5	0.000352	0.0233
response to hypoxia (GO:0001666)	343	7	1.31	+	5.36	0.000369	0.0243
response to transforming growth factor beta (GO:0071559)	156	5	0.59	+	8.41	0.00037	0.0243
neural crest cell differentiation (GO:0014033)	86	4	0.33	+	12.21	0.000384	0.025
skeletal system morphogenesis (GO:0048705)	245	6	0.93	+	6.43	0.000387	0.0251
establishment of localization (GO:0051234)	4690	32	17.87	+	1.79	0.000394	0.0254
negative regulation of amyloid fibril formation (GO:1905907)	6	2	0.02	+	87.48	0.000393	0.0254
actin nucleation (GO:0045010)	35	3	0.13	+	22.5	0.000404	0.0259
embryonic morphogenesis (GO:0048598)	585	9	2.23	+	4.04	0.000413	0.0264
response to vitamin (GO:0033273)	88	4	0.34	+	11.93	0.000417	0.0266
axon extension (GO:0048675)	36	3	0.14	+	21.87	0.000436	0.0276
developmental cell growth (GO:0048588)	89	4	0.34	+	11.8	0.000435	0.0276
response to acid chemical (GO:0001101)	354	7	1.35	+	5.19	0.000444	0.0279
regulation of locomotion (GO:0040012)	1010	12	3.85	+	3.12	0.000454	0.0284
response to decreased oxygen levels (GO:0036293)	356	7	1.36	+	5.16	0.000459	0.0286
negative regulation of biological process (GO:0048519)	5388	35	20.53	+	1.7	0.000462	0.0288
cell growth (GO:0016049)	91	4	0.35	+	11.54	0.000471	0.0292
muscle filament sliding (GO:0030049)	38	3	0.14	+	20.72	0.000506	0.0304
chromosome movement towards spindle pole (GO:0051305)	7	2	0.03	+	74.99	0.000503	0.0305
actin-myosin filament sliding (GO:0033275)	38	3	0.14	+	20.72	0.000506	0.0305
negative regulation of interleukin-8 secretion (GO:2000483)	7	2	0.03	+	74.99	0.000503	0.0306
circulatory system development (GO:0072359)	874	11	3.33	+	3.3	0.000499	0.0307
post-translational protein modification (GO:0043687)	361	7	1.38	+	5.09	0.000497	0.0307
meiotic cytokinesis (GO:0033206)	7	2	0.03	+	74.99	0.000503	0.0307
cellular detoxification of aldehyde (GO:0110095)	7	2	0.03	+	74.99	0.000503	0.0308
positive regulation of actin filament polymerization (GO:0030838)	95	4	0.36	+	11.05	0.000551	0.033
transport (GO:0006810)	4560	31	17.37	+	1.78	0.000573	0.0342
glial cell differentiation (GO:0010001)	174	5	0.66	+	7.54	0.0006	0.0357
endodermal cell differentiation (GO:0035987)	41	3	0.16	+	19.2	0.000623	0.0369
regulation of biological process (GO:0050789)	11823	60	45.05	+	1.33	0.000646	0.0381
response to carbohydrate (GO:0009743)	178	5	0.68	+	7.37	0.000664	0.039
chondrocyte development (GO:0002063)	42	3	0.16	+	18.75	0.000666	0.039
negative regulation of multicellular organismal process (GO:0051241)	1212	13	4.62	+	2.82	0.000671	0.0392
blood vessel development (GO:0001568)	499	8	1.9	+	4.21	0.000675	0.0392
protein homooligomerization (GO:0051260)	274	6	1.04	+	5.75	0.000688	0.0398
glycosaminoglycan biosynthetic process (GO:0006024)	102	4	0.39	+	10.29	0.000713	0.0411
antibiotic metabolic process (GO:0016999)	103	4	0.39	+	10.19	0.000738	0.0424
fructose 1,6-bisphosphate metabolic process (GO:0030388)	9	2	0.03	+	58.32	0.000765	0.0429
regulation of amyloid fibril formation (GO:1905906)	9	2	0.03	+	58.32	0.000765	0.0431
regulation of actin filament organization (GO:0110053)	279	6	1.06	+	5.64	0.000754	0.0432
actin crosslink formation (GO:0051764)	9	2	0.03	+	58.32	0.000765	0.0432
response to hormone (GO:0009725)	920	11	3.51	+	3.14	0.000759	0.0433
Bergmann glial cell differentiation (GO:0060020)	9	2	0.03	+	58.32	0.000765	0.0434
cellular detoxification (GO:1990748)	104	4	0.4	+	10.09	0.000765	0.0435
aminoglycan biosynthetic process (GO:0006023)	107	4	0.41	+	9.81	0.000847	0.0473
neuromuscular junction development (GO:0007528)	46	3	0.18	+	17.12	0.000856	0.0475
synapse organization (GO:0050808)	286	6	1.09	+	5.51	0.000855	0.0476
protein stabilization (GO:0050821)	189	5	0.72	+	6.94	0.000863	0.0477
positive regulation of cell migration (GO:0030335)	519	8	1.98	+	4.05	0.000867	0.0478
positive regulation of viral process (GO:0048524)	108	4	0.41	+	9.72	0.000876	0.0481
protein-containing complex assembly (GO:0065003)	1412	14	5.38	+	2.6	0.00088	0.0481
vasculature development (GO:0001944)	521	8	1.99	+	4.03	0.000888	0.0484
hindbrain radial glia guided cell migration (GO:0021932)	10	2	0.04	+	52.49	0.000916	0.0491
positive regulation of viral entry into host cell (GO:0046598)	10	2	0.04	+	52.49	0.000916	0.0493
regulation of actin polymerization or depolymerization (GO:0008064)	192	5	0.73	+	6.83	0.000924	0.0494
cell communication (GO:0007154)	5583	35	21.27	+	1.65	0.000909	0.0494
glomerular basement membrane development (GO:0032836)	10	2	0.04	+	52.49	0.000916	0.0494
cellular response to aldehyde (GO:0110096)	10	2	0.04	+	52.49	0.000916	0.0496
actomyosin structure organization (GO:0031032)	110	4	0.42	+	9.54	0.000936	0.0497
glial cell development (GO:0021782)	110	4	0.42	+	9.54	0.000936	0.0498

### Sheet: submitted genes group4
HUMAN|HGNC=7531|UniProtKB=Q14764	MVP	Major vault protein;MVP;ortholog	MAJOR VAULT PROTEIN (PTHR14165:SF3)	ribonucleoprotein(PC00201)	Homo sapiens
HUMAN|HGNC=3465|UniProtKB=P10768	ESD	S-formylglutathione hydrolase;ESD;ortholog	S-FORMYLGLUTATHIONE HYDROLASE (PTHR10061:SF0)	esterase(PC00097);serine protease(PC00203)	Homo sapiens
HUMAN|HGNC=19168|UniProtKB=Q9GZM7	TINAGL1	Tubulointerstitial nephritis antigen-like;TINAGL1;ortholog	TUBULOINTERSTITIAL NEPHRITIS ANTIGEN-LIKE (PTHR12411:SF270)	cysteine protease(PC00081);protease inhibitor(PC00191)	Homo sapiens
HUMAN|HGNC=533|UniProtKB=P04083	ANXA1	Annexin A1;ANXA1;ortholog	ANNEXIN A1 (PTHR10502:SF17)		Homo sapiens
HUMAN|HGNC=8888|UniProtKB=P18669	PGAM1	Phosphoglycerate mutase 1;PGAM1;ortholog	PHOSPHOGLYCERATE MUTASE 1 (PTHR11931:SF15)		Homo sapiens
HUMAN|HGNC=6513|UniProtKB=Q14847	LASP1	LIM and SH3 domain protein 1;LASP1;ortholog	LIM AND SH3 DOMAIN PROTEIN 1 (PTHR46218:SF2)		Homo sapiens
HUMAN|HGNC=11973|UniProtKB=Q9HBL0	TNS1	Tensin-1;TNS1;ortholog	TENSIN-1 (PTHR45734:SF3)		Homo sapiens
HUMAN|HGNC=1441|UniProtKB=Q05682	CALD1	Caldesmon;CALD1;ortholog	CALDESMON (PTHR18949:SF0)		Homo sapiens
HUMAN|HGNC=1044|UniProtKB=P21810	BGN	Biglycan;BGN;ortholog	BIGLYCAN (PTHR45712:SF11)		Homo sapiens
HUMAN|HGNC=6535|UniProtKB=P00338	LDHA	L-lactate dehydrogenase A chain;LDHA;ortholog	L-LACTATE DEHYDROGENASE A CHAIN (PTHR43128:SF10)	dehydrogenase(PC00092)	Homo sapiens
HUMAN|HGNC=329|UniProtKB=O00468	AGRN	Agrin;AGRN;ortholog	AGRIN (PTHR10574:SF288)	extracellular matrix linker protein(PC00101);protease inhibitor(PC00191);receptor(PC00197)	Homo sapiens
HUMAN|HGNC=537|UniProtKB=P07355	ANXA2	Annexin A2;ANXA2;ortholog	ANNEXIN A2-RELATED (PTHR10502:SF18)		Homo sapiens
HUMAN|HGNC=16953|UniProtKB=Q15063	POSTN	Periostin;POSTN;ortholog	PERIOSTIN (PTHR10900:SF12)	cell adhesion molecule(PC00069);signaling molecule(PC00207)	Homo sapiens
HUMAN|HGNC=6871|UniProtKB=P28482	MAPK1	Mitogen-activated protein kinase 1;MAPK1;ortholog	MITOGEN-ACTIVATED PROTEIN KINASE 1 (PTHR24055:SF203)	non-receptor serine/threonine protein kinase(PC00167)	Homo sapiens
HUMAN|HGNC=4638|UniProtKB=P09211	GSTP1	Glutathione S-transferase P;GSTP1;ortholog	GLUTATHIONE S-TRANSFERASE P (PTHR11571:SF141)		Homo sapiens
HUMAN|HGNC=170|UniProtKB=P61158	ACTR3	Actin-related protein 3;ACTR3;ortholog	ACTIN-RELATED PROTEIN 3 (PTHR11937:SF175)	actin and actin related protein(PC00039)	Homo sapiens
HUMAN|HGNC=30168|UniProtKB=Q15084	PDIA6	Protein disulfide-isomerase A6;PDIA6;ortholog	PROTEIN DISULFIDE-ISOMERASE A6 (PTHR45815:SF3)		Homo sapiens
HUMAN|HGNC=7373|UniProtKB=P26038	MSN	Moesin;MSN;ortholog	MOESIN (PTHR23281:SF26)	actin family cytoskeletal protein(PC00041)	Homo sapiens
HUMAN|HGNC=2212|UniProtKB=P12110	COL6A2	Collagen alpha-2(VI) chain;COL6A2;ortholog	COLLAGEN ALPHA-2(VI) CHAIN (PTHR24020:SF29)	receptor(PC00197)	Homo sapiens
HUMAN|HGNC=3282|UniProtKB=P60842	EIF4A1	Eukaryotic initiation factor 4A-I;EIF4A1;ortholog	EUKARYOTIC INITIATION FACTOR 4A-I (PTHR24031:SF221)		Homo sapiens
HUMAN|HGNC=3350|UniProtKB=P06733	ENO1	Alpha-enolase;ENO1;ortholog	ALPHA-ENOLASE (PTHR11902:SF12)	lyase(PC00144)	Homo sapiens
HUMAN|HGNC=402|UniProtKB=P00352	ALDH1A1	Retinal dehydrogenase 1;ALDH1A1;ortholog	RETINAL DEHYDROGENASE 1 (PTHR11699:SF140)	dehydrogenase(PC00092)	Homo sapiens
HUMAN|HGNC=10448|UniProtKB=Q9P2E9	RRBP1	Ribosome-binding protein 1;RRBP1;ortholog	RIBOSOME-BINDING PROTEIN 1 (PTHR18939:SF4)		Homo sapiens
HUMAN|HGNC=3243|UniProtKB=Q9NZN4	EHD2	EH domain-containing protein 2;EHD2;ortholog	EH DOMAIN-CONTAINING PROTEIN 2 (PTHR11216:SF62)	G-protein modulator(PC00022);calcium-binding protein(PC00060);membrane traffic protein(PC00150)	Homo sapiens
HUMAN|HGNC=3311|UniProtKB=P30740	SERPINB1	Leukocyte elastase inhibitor;SERPINB1;ortholog	LEUKOCYTE ELASTASE INHIBITOR (PTHR11461:SF180)	serine protease inhibitor(PC00204)	Homo sapiens
HUMAN|HGNC=8876|UniProtKB=P17858	PFKL	ATP-dependent 6-phosphofructokinase, liver type;PFKL;ortholog	ATP-DEPENDENT 6-PHOSPHOFRUCTOKINASE, LIVER TYPE (PTHR13697:SF14)	carbohydrate kinase(PC00065)	Homo sapiens
HUMAN|HGNC=3603|UniProtKB=P35555	FBN1	Fibrillin-1;FBN1;ortholog	FIBRILLIN-1 (PTHR24039:SF22)	annexin(PC00050);calmodulin(PC00061);cell adhesion molecule(PC00069);extracellular matrix glycoprotein(PC00100);extracellular matrix structural protein(PC00103);signaling molecule(PC00207)	Homo sapiens
HUMAN|HGNC=7679|UniProtKB=Q92597	NDRG1	Protein NDRG1;NDRG1;ortholog	PROTEIN NDRG1 (PTHR11034:SF18)	serine protease(PC00203)	Homo sapiens
HUMAN|HGNC=6485|UniProtKB=O15230	LAMA5	Laminin subunit alpha-5;LAMA5;ortholog	LAMININ SUBUNIT ALPHA-5 (PTHR10574:SF261)	extracellular matrix linker protein(PC00101);protease inhibitor(PC00191);receptor(PC00197)	Homo sapiens
HUMAN|HGNC=12665|UniProtKB=P18206	VCL	Vinculin;VCL;ortholog	VINCULIN (PTHR46180:SF1)		Homo sapiens
HUMAN|HGNC=163|UniProtKB=P12814	ACTN1	Alpha-actinin-1;ACTN1;ortholog	ALPHA-ACTININ-1 (PTHR11915:SF434)		Homo sapiens
HUMAN|HGNC=30167|UniProtKB=P13667	PDIA4	Protein disulfide-isomerase A4;PDIA4;ortholog	PROTEIN DISULFIDE-ISOMERASE A4 (PTHR18929:SF210)		Homo sapiens
HUMAN|HGNC=13389|UniProtKB=Q14112	NID2	Nidogen-2;NID2;ortholog	NIDOGEN-2 (PTHR12352:SF3)	calcium-binding protein(PC00060)	Homo sapiens
HUMAN|HGNC=4141|UniProtKB=P04406	GAPDH	Glyceraldehyde-3-phosphate dehydrogenase;GAPDH;ortholog	GLYCERALDEHYDE-3-PHOSPHATE DEHYDROGENASE (PTHR10836:SF86)	dehydrogenase(PC00092)	Homo sapiens
HUMAN|HGNC=143|UniProtKB=P68032	ACTC1	Actin, alpha cardiac muscle 1;ACTC1;ortholog	ACTIN, ALPHA CARDIAC MUSCLE 1 (PTHR11937:SF176)	actin and actin related protein(PC00039)	Homo sapiens
HUMAN|HGNC=542|UniProtKB=P09525	ANXA4	Annexin A4;ANXA4;ortholog	ANNEXIN A4 (PTHR10502:SF28)		Homo sapiens
HUMAN|HGNC=1874|UniProtKB=P23528	CFL1	Cofilin-1;CFL1;ortholog	COFILIN-1 (PTHR11913:SF17)		Homo sapiens
HUMAN|HGNC=4719|UniProtKB=P16401	HIST1H1B	Histone H1.5;HIST1H1B;ortholog	HISTONE H1.5 (PTHR11467:SF24)	histone(PC00118)	Homo sapiens
HUMAN|HGNC=8548|UniProtKB=P07237	P4HB	Protein disulfide-isomerase;P4HB;ortholog	PROTEIN DISULFIDE-ISOMERASE (PTHR18929:SF101)		Homo sapiens
HUMAN|HGNC=12033|UniProtKB=Q13114	CAP1	TNF receptor-associated factor 3;TRAF3;ortholog	TNF RECEPTOR-ASSOCIATED FACTOR 3 (PTHR10131:SF76)	signaling molecule(PC00207)	Homo sapiens
HUMAN|HGNC=2203|UniProtKB=P08572	COL4A2	Collagen alpha-2(IV) chain;COL4A2;ortholog	COLLAGEN ALPHA-2(IV) CHAIN (PTHR24023:SF588)		Homo sapiens
HUMAN|HGNC=12692|UniProtKB=P08670	VIM	Vimentin;VIM;ortholog	VIMENTIN (PTHR45652:SF5)		Homo sapiens
HUMAN|HGNC=6487|UniProtKB=P55268	LAMB2	Laminin subunit beta-2;LAMB2;ortholog	LAMININ SUBUNIT BETA-2 (PTHR10574:SF36)	extracellular matrix linker protein(PC00101);protease inhibitor(PC00191);receptor(PC00197)	Homo sapiens
HUMAN|HGNC=24437|UniProtKB=Q96KP4	CNDP2	Cytosolic non-specific dipeptidase;CNDP2;ortholog	CYTOSOLIC NON-SPECIFIC DIPEPTIDASE (PTHR43270:SF11)	deacetylase(PC00087);metalloprotease(PC00153)	Homo sapiens
HUMAN|HGNC=707|UniProtKB=P59998	ARPC4	Actin-related protein 2/3 complex subunit 4;ARPC4;ortholog	ACTIN-RELATED PROTEIN 2/3 COMPLEX SUBUNIT 4 (PTHR22629:SF0)	actin family cytoskeletal protein(PC00041)	Homo sapiens
HUMAN|HGNC=20040|UniProtKB=Q01518	CAP1	Adenylyl cyclase-associated protein 1;CAP1;ortholog	ADENYLYL CYCLASE-ASSOCIATED PROTEIN 1 (PTHR10652:SF1)	actin family cytoskeletal protein(PC00041)	Homo sapiens
HUMAN|HGNC=2188|UniProtKB=Q99715	COL12A1	Collagen alpha-1(XII) chain;COL12A1;ortholog	COLLAGEN ALPHA-1(XII) CHAIN (PTHR24020:SF17)	receptor(PC00197)	Homo sapiens
HUMAN|HGNC=7821|UniProtKB=P14543	NID1	Nidogen-1;NID1;ortholog	NIDOGEN-1 (PTHR46513:SF6)		Homo sapiens
HUMAN|HGNC=8896|UniProtKB=P00558	PGK1	Phosphoglycerate kinase 1;PGK1;ortholog	PHOSPHOGLYCERATE KINASE 1 (PTHR11406:SF14)	carbohydrate kinase(PC00065)	Homo sapiens
HUMAN|HGNC=9021|UniProtKB=P14618	PKM	Pyruvate kinase PKM;PKM;ortholog	PYRUVATE KINASE PKM (PTHR11817:SF15)		Homo sapiens
HUMAN|HGNC=544|UniProtKB=P08133	ANXA6	Annexin A6;ANXA6;ortholog	ANNEXIN A6 (PTHR10502:SF19)		Homo sapiens
HUMAN|HGNC=21073|UniProtKB=Q8NBS9	TXNDC5	Thioredoxin domain-containing protein 5;TXNDC5;ortholog	THIOREDOXIN DOMAIN-CONTAINING PROTEIN 5 (PTHR45672:SF3)		Homo sapiens
HUMAN|HGNC=6724|UniProtKB=P51884	LUM	Lumican;LUM;ortholog	LUMICAN (PTHR45712:SF6)		Homo sapiens
HUMAN|HGNC=9069|UniProtKB=Q15149	PLEC	Plectin;PLEC;ortholog	PLECTIN (PTHR23169:SF20)	intermediate filament binding protein(PC00130)	Homo sapiens
HUMAN|HGNC=115|UniProtKB=P53396	ACLY	ATP-citrate synthase;ACLY;ortholog	ATP-CITRATE SYNTHASE (PTHR23118:SF0)	ligase(PC00142);lyase(PC00144);transferase(PC00220)	Homo sapiens
HUMAN|HGNC=2389|UniProtKB=P02511	CRYAB	Alpha-crystallin B chain;CRYAB;ortholog	ALPHA-CRYSTALLIN B CHAIN (PTHR45640:SF5)		Homo sapiens
HUMAN|HGNC=11553|UniProtKB=Q01995	TAGLN	Transgelin;TAGLN;ortholog	TRANSGELIN (PTHR18959:SF40)	non-motor actin binding protein(PC00165)	Homo sapiens
HUMAN|HGNC=11554|UniProtKB=P37802	TAGLN2	Transgelin-2;TAGLN2;ortholog	TRANSGELIN-2 (PTHR18959:SF41)	non-motor actin binding protein(PC00165)	Homo sapiens
HUMAN|HGNC=6153|UniProtKB=P05556	ITGB1	Integrin beta-1;ITGB1;ortholog	INTEGRIN BETA-1 (PTHR10082:SF28)	cell adhesion molecule(PC00069);receptor(PC00197)	Homo sapiens
HUMAN|HGNC=6561|UniProtKB=P09382	LGALS1	Galectin-1;LGALS1;ortholog	GALECTIN-1 (PTHR11346:SF97)	cell adhesion molecule(PC00069);signaling molecule(PC00207)	Homo sapiens
HUMAN|HGNC=9491|UniProtKB=Q16651	CAP1	Prostasin;PRSS8;ortholog	PROSTASIN (PTHR24253:SF0)	serine protease(PC00203)	Homo sapiens
HUMAN|HGNC=7569|UniProtKB=P35749	MYH11	Myosin-11;MYH11;ortholog	MYOSIN-11 (PTHR45615:SF23)		Homo sapiens
HUMAN|HGNC=2211|UniProtKB=P12109	COL6A1	Collagen alpha-1(VI) chain;COL6A1;ortholog	COLLAGEN ALPHA-1(VI) CHAIN (PTHR24020:SF18)	receptor(PC00197)	Homo sapiens
HUMAN|HGNC=2157|UniProtKB=Q15417	CNN3	Calponin-3;CNN3;ortholog	CALPONIN-3 (PTHR18959:SF46)	non-motor actin binding protein(PC00165)	Homo sapiens
HUMAN|HGNC=11845|UniProtKB=Q9Y490	TLN1	Talin-1;TLN1;ortholog	TALIN-1 (PTHR19981:SF7)		Homo sapiens
HUMAN|HGNC=169|UniProtKB=P61160	ACTR2	Actin-related protein 2;ACTR2;ortholog	ACTIN-RELATED PROTEIN 2 (PTHR11937:SF409)	actin and actin related protein(PC00039)	Homo sapiens
HUMAN|HGNC=2195|UniProtKB=P39060	COL18A1	Collagen alpha-1(XVIII) chain;COL18A1;ortholog	COLLAGEN ALPHA-1(XVIII) CHAIN (PTHR24023:SF959)		Homo sapiens
HUMAN|HGNC=2197|UniProtKB=P02452	COL1A1	Collagen alpha-1(I) chain;COL1A1;ortholog	COLLAGEN ALPHA-1(I) CHAIN (PTHR24023:SF569)		Homo sapiens
HUMAN|HGNC=8878|UniProtKB=Q01813	PFKP	ATP-dependent 6-phosphofructokinase, platelet type;PFKP;ortholog	ATP-DEPENDENT 6-PHOSPHOFRUCTOKINASE, PLATELET TYPE (PTHR13697:SF5)	carbohydrate kinase(PC00065)	Homo sapiens
HUMAN|HGNC=5318|UniProtKB=P24821	TNC	Tenascin;TNC;ortholog	TENASCIN (PTHR46708:SF1)		Homo sapiens
HUMAN|HGNC=6492|UniProtKB=P11047	LAMB2,LAMC1	Laminin subunit gamma-1;LAMC1;ortholog	LAMININ SUBUNIT GAMMA-1 (PTHR10574:SF270)	extracellular matrix linker protein(PC00101);protease inhibitor(PC00191);receptor(PC00197)	Homo sapiens
HUMAN|HGNC=7587|UniProtKB=P60660	MYL6	Myosin light polypeptide 6;MYL6;ortholog	MYOSIN LIGHT POLYPEPTIDE 6 (PTHR23048:SF7)	actin family cytoskeletal protein(PC00041);calmodulin(PC00061)	Homo sapiens
HUMAN|HGNC=380|UniProtKB=P14550	AKR1A1	Alcohol dehydrogenase [NADP(+)];AKR1A1;ortholog	ALCOHOL DEHYDROGENASE [NADP(+)] (PTHR11732:SF141)	reductase(PC00198)	Homo sapiens
HUMAN|HGNC=2198|UniProtKB=P08123	COL1A2	Collagen alpha-2(I) chain;COL1A2;ortholog	COLLAGEN ALPHA-2(I) CHAIN (PTHR24023:SF568)		Homo sapiens
HUMAN|HGNC=13312|UniProtKB=P78417	GSTO1	Glutathione S-transferase omega-1;GSTO1;ortholog	GLUTATHIONE S-TRANSFERASE OMEGA-1 (PTHR43968:SF5)		Homo sapiens
HUMAN|HGNC=2062|UniProtKB=O00299	CLIC1	Chloride intracellular channel protein 1;CLIC1;ortholog	CHLORIDE INTRACELLULAR CHANNEL PROTEIN 1 (PTHR43920:SF2)		Homo sapiens
HUMAN|HGNC=5273|UniProtKB=P98160	HSPG2	Basement membrane-specific heparan sulfate proteoglycan core protein;HSPG2;ortholog	BASEMENT MEMBRANE-SPECIFIC HEPARAN SULFATE PROTEOGLYCAN CORE PROTEIN (PTHR10574:SF273)	extracellular matrix linker protein(PC00101);protease inhibitor(PC00191);receptor(PC00197)	Homo sapiens
HUMAN|HGNC=3754|UniProtKB=P21333	FLNA	Filamin-A;FLNA;ortholog	FILAMIN-A (PTHR38537:SF5)		Homo sapiens
HUMAN|HGNC=3245|UniProtKB=Q9H223	EHD4	EH domain-containing protein 4;EHD4;ortholog	EH DOMAIN-CONTAINING PROTEIN 4 (PTHR11216:SF57)	G-protein modulator(PC00022);calcium-binding protein(PC00060);membrane traffic protein(PC00150)	Homo sapiens
HUMAN|HGNC=8881|UniProtKB=P07737	PFN1	Profilin-1;PFN1;ortholog	PROFILIN-1 (PTHR13936:SF14)		Homo sapiens
