## Supplementary material 7 for "Histo-molecular differentiation of renal cancer subtypes by mass spectrometry imaging and rapid proteome profiling of formalin-fixed paraffin-embedded tumor tissue sections"

### Sheet: exp_backgr
Analysis Type:	PANTHER Overrepresentation Test (Released 20190711)
Annotation Version and Release Date:	GO Ontology database Released 2019-12-09
Analyzed List:	group 3-pantherGeneList-2.txt (Homo sapiens)
Reference List:	background-pantherGeneList.txt (Homo sapiens)
Test Type:	FISHER
Correction:	FDR
GO cellular component complete	background-pantherGeneList.txt - REFLIST (2030)	group 3-pantherGeneList-2.txt (137)	group 3-pantherGeneList-2.txt (expected)	group 3-pantherGeneList-2.txt (over/under)	group 3-pantherGeneList-2.txt (fold Enrichment)	group 3-pantherGeneList-2.txt (raw P-value)	group 3-pantherGeneList-2.txt (FDR)
myelin sheath (GO:0043209)	9	6	0.61	+	9.88	0.000178	0.00669
cytosolic small ribosomal subunit (GO:0022627)	28	11	1.89	+	5.82	1.57e-05	0.000801
polysome (GO:0005844)	31	11	2.09	+	5.26	3.4e-05	0.00155
cytosolic ribosome (GO:0022626)	64	22	4.32	+	5.09	4.39e-09	5.08e-07
cytosolic large ribosomal subunit (GO:0022625)	35	12	2.36	+	5.08	1.95e-05	0.000918
small ribosomal subunit (GO:0015935)	38	12	2.56	+	4.68	3.83e-05	0.00168
melanosome (GO:0042470)	59	17	3.98	+	4.27	2.38e-06	0.00016
pigment granule (GO:0048770)	59	17	3.98	+	4.27	2.38e-06	0.000152
ribosomal subunit (GO:0044391)	85	23	5.74	+	4.01	8.34e-08	7.08e-06
large ribosomal subunit (GO:0015934)	49	13	3.31	+	3.93	8.3e-05	0.00341
ribosome (GO:0005840)	95	25	6.41	+	3.9	3.34e-08	3.27e-06
focal adhesion (GO:0005925)	185	40	12.49	+	3.2	1.59e-10	4.06e-08
cell-substrate junction (GO:0030055)	185	40	12.49	+	3.2	1.59e-10	3.38e-08
ribonucleoprotein complex (GO:1990904)	197	38	13.3	+	2.86	9.41e-09	9.99e-07
anchoring junction (GO:0070161)	244	45	16.47	+	2.73	8.4e-10	1.53e-07
nucleolus (GO:0005730)	136	25	9.18	+	2.72	1.18e-05	0.000626
axon (GO:0030424)	104	18	7.02	+	2.56	0.000718	0.0254
cell junction (GO:0030054)	296	47	19.98	+	2.35	3.62e-08	3.3e-06
synapse (GO:0045202)	241	37	16.26	+	2.27	3.89e-06	0.000225
non-membrane-bounded organelle (GO:0043228)	639	82	43.12	+	1.9	6.06e-11	3.86e-08
intracellular non-membrane-bounded organelle (GO:0043232)	638	81	43.06	+	1.88	1.33e-10	4.23e-08
nucleus (GO:0005634)	838	99	56.55	+	1.75	1.77e-12	2.26e-09
nuclear lumen (GO:0031981)	540	63	36.44	+	1.73	2.81e-06	0.00017
nucleoplasm (GO:0005654)	463	52	31.25	+	1.66	0.000114	0.00452
extracellular exosome (GO:0070062)	880	96	59.39	+	1.62	1.36e-09	2.17e-07
extracellular vesicle (GO:1903561)	881	96	59.46	+	1.61	1.39e-09	1.97e-07
extracellular organelle (GO:0043230)	882	96	59.52	+	1.61	1.43e-09	1.82e-07
cytosol (GO:0005829)	970	104	65.46	+	1.59	9.02e-11	3.83e-08
protein-containing complex (GO:0032991)	859	88	57.97	+	1.52	7.32e-07	5.18e-05
extracellular space (GO:0005615)	976	96	65.87	+	1.46	5.69e-07	4.26e-05
vesicle (GO:0031982)	1042	101	70.32	+	1.44	3.24e-07	2.58e-05
endomembrane system (GO:0012505)	753	71	50.82	+	1.4	0.000736	0.0253
extracellular region (GO:0005576)	1030	97	69.51	+	1.4	5.29e-06	0.000293
intracellular membrane-bounded organelle (GO:0043231)	1499	120	101.16	+	1.19	0.000223	0.00813
intracellular organelle (GO:0043229)	1708	132	115.27	+	1.15	1.91e-05	0.000937
membrane-bounded organelle (GO:0043227)	1826	134	123.23	+	1.09	0.000822	0.0268
intracellular (GO:0005622)	1880	137	126.88	+	1.08	7.32e-05	0.00311
organelle (GO:0043226)	1893	137	127.75	+	1.07	0.000176	0.00679
intrinsic component of membrane (GO:0031224)	438	14	29.56	-	0.47	0.00102	0.0318
integral component of membrane (GO:0016021)	419	13	28.28	-	0.46	0.000873	0.0278
mitochondrial matrix (GO:0005759)	196	3	13.23	-	0.23	0.00121	0.0367
mitochondrial inner membrane (GO:0005743)	151	1	10.19	-	0.1	0.000772	0.0259

### Sheet: humGen_backgr
Analysis Type:	PANTHER Overrepresentation Test (Released 20190711)
Annotation Version and Release Date:	GO Ontology database Released 2019-12-09
Analyzed List:	group 3-pantherGeneList-2.txt (Homo sapiens)
Reference List:	Homo sapiens (all genes in database)
Test Type:	FISHER
Correction:	FDR
GO cellular component complete	Homo sapiens - REFLIST (20996)	group 3-pantherGeneList-2.txt (137)	group 3-pantherGeneList-2.txt (expected)	group 3-pantherGeneList-2.txt (over/under)	group 3-pantherGeneList-2.txt (fold Enrichment)	group 3-pantherGeneList-2.txt (raw P-value)	group 3-pantherGeneList-2.txt (FDR)
extracellular exosome (GO:0070062)	2098	96	13.69	+	7.01	1.17e-62	2.35e-59
extracellular organelle (GO:0043230)	2124	96	13.86	+	6.93	3.51e-62	2.36e-59
extracellular vesicle (GO:1903561)	2119	96	13.83	+	6.94	2.85e-62	2.86e-59
extracellular space (GO:0005615)	3352	96	21.87	+	4.39	1.11e-44	5.6e-42
vesicle (GO:0031982)	3886	101	25.36	+	3.98	2.44e-44	9.84e-42
extracellular region (GO:0005576)	4391	97	28.65	+	3.39	1.42e-35	4.09e-33
cytosol (GO:0005829)	5218	104	34.05	+	3.05	1.23e-35	4.14e-33
focal adhesion (GO:0005925)	409	40	2.67	+	14.99	2.13e-34	5.37e-32
cell-substrate junction (GO:0030055)	416	40	2.71	+	14.74	3.95e-34	8.83e-32
anchoring junction (GO:0070161)	834	45	5.44	+	8.27	2.13e-28	4.28e-26
membrane-bounded organelle (GO:0043227)	12654	134	82.57	+	1.62	1.79e-25	3.01e-23
organelle (GO:0043226)	13787	137	89.96	+	1.52	1.66e-25	3.05e-23
cytosolic ribosome (GO:0022626)	111	22	0.72	+	30.37	5.16e-25	7.99e-23
ribonucleoprotein complex (GO:1990904)	709	38	4.63	+	8.21	1.03e-23	1.49e-21
intracellular organelle (GO:0043229)	12754	132	83.22	+	1.59	1.68e-22	2.26e-20
intracellular (GO:0005622)	14564	137	95.03	+	1.44	4.22e-22	5.31e-20
ribosome (GO:0005840)	247	25	1.61	+	15.51	8.22e-22	9.74e-20
cell junction (GO:0030054)	1369	47	8.93	+	5.26	1.15e-21	1.28e-19
ribosomal subunit (GO:0044391)	197	23	1.29	+	17.89	2.12e-21	2.24e-19
cytoplasm (GO:0005737)	11537	126	75.28	+	1.67	2.37e-21	2.38e-19
protein-containing complex (GO:0032991)	5531	88	36.09	+	2.44	2.51e-20	2.4e-18
non-membrane-bounded organelle (GO:0043228)	4964	82	32.39	+	2.53	2.29e-19	2.1e-17
intracellular non-membrane-bounded organelle (GO:0043232)	4954	81	32.33	+	2.51	9.5e-19	8.32e-17
intracellular membrane-bounded organelle (GO:0043231)	10953	120	71.47	+	1.68	2.19e-18	1.84e-16
pigment granule (GO:0048770)	106	17	0.69	+	24.58	3.79e-18	2.94e-16
melanosome (GO:0042470)	106	17	0.69	+	24.58	3.79e-18	3.06e-16
nucleus (GO:0005634)	7536	99	49.17	+	2.01	1.24e-17	9.24e-16
membrane-enclosed lumen (GO:0031974)	5889	84	38.43	+	2.19	1.07e-15	7.17e-14
intracellular organelle lumen (GO:0070013)	5889	84	38.43	+	2.19	1.07e-15	7.42e-14
organelle lumen (GO:0043233)	5889	84	38.43	+	2.19	1.07e-15	7.69e-14
endomembrane system (GO:0012505)	4577	71	29.87	+	2.38	1.91e-14	1.24e-12
cytosolic large ribosomal subunit (GO:0022625)	61	12	0.4	+	30.15	4.43e-14	2.79e-12
cytosolic small ribosomal subunit (GO:0022627)	47	11	0.31	+	35.87	9.93e-14	6.06e-12
synapse (GO:0045202)	1380	37	9	+	4.11	1.32e-13	7.79e-12
small ribosomal subunit (GO:0015935)	79	12	0.52	+	23.28	6.89e-13	3.96e-11
secretory granule lumen (GO:0034774)	320	19	2.09	+	9.1	7.6e-13	4.25e-11
cytoplasmic vesicle lumen (GO:0060205)	324	19	2.11	+	8.99	9.35e-13	5.09e-11
vesicle lumen (GO:0031983)	326	19	2.13	+	8.93	1.04e-12	5.49e-11
secretory vesicle (GO:0099503)	1013	30	6.61	+	4.54	4.02e-12	2.08e-10
large ribosomal subunit (GO:0015934)	122	13	0.8	+	16.33	4.47e-12	2.25e-10
cytoplasmic vesicle (GO:0031410)	2391	46	15.6	+	2.95	7.36e-12	3.62e-10
intracellular vesicle (GO:0097708)	2394	46	15.62	+	2.94	7.69e-12	3.68e-10
polysome (GO:0005844)	75	11	0.49	+	22.48	9.15e-12	4.28e-10
secretory granule (GO:0030141)	843	27	5.5	+	4.91	1.02e-11	4.68e-10
ficolin-1-rich granule lumen (GO:1904813)	124	12	0.81	+	14.83	8.65e-11	3.79e-09
ficolin-1-rich granule (GO:0101002)	124	12	0.81	+	14.83	8.65e-11	3.87e-09
nuclear lumen (GO:0031981)	4765	63	31.09	+	2.03	2.2e-09	9.43e-08
nucleolus (GO:0005730)	935	25	6.1	+	4.1	2.53e-09	1.06e-07
supramolecular complex (GO:0099080)	1324	28	8.64	+	3.24	3.63e-08	1.49e-06
vacuolar lumen (GO:0005775)	177	11	1.15	+	9.52	4.12e-08	1.66e-06
endoplasmic reticulum (GO:0005783)	1439	29	9.39	+	3.09	5.5e-08	2.17e-06
membrane (GO:0016020)	9896	95	64.57	+	1.47	1.83e-07	6.95e-06
polysomal ribosome (GO:0042788)	33	6	0.22	+	27.86	1.82e-07	7.04e-06
azurophil granule lumen (GO:0035578)	90	8	0.59	+	13.62	2.45e-07	9.12e-06
axon (GO:0030424)	643	18	4.2	+	4.29	2.85e-07	1.02e-05
nucleoplasm (GO:0005654)	3994	52	26.06	+	2	2.81e-07	1.03e-05
integral component of membrane (GO:0016021)	5791	13	37.79	-	0.34	3.61e-07	1.27e-05
cellular anatomical entity (GO:0110165)	18738	137	122.27	+	1.12	4.05e-07	1.41e-05
intrinsic component of membrane (GO:0031224)	5945	14	38.79	-	0.36	4.63e-07	1.58e-05
lysosome (GO:0005764)	704	18	4.59	+	3.92	1.02e-06	3.37e-05
lytic vacuole (GO:0000323)	704	18	4.59	+	3.92	1.02e-06	3.43e-05
cell (GO:0005623)	1115	23	7.28	+	3.16	1.11e-06	3.6e-05
primary lysosome (GO:0005766)	154	9	1	+	8.96	1.19e-06	3.76e-05
azurophil granule (GO:0042582)	154	9	1	+	8.96	1.19e-06	3.82e-05
Unclassified (UNCLASSIFIED)	2067	0	13.49	-	< 0.01	1.53e-06	4.66e-05
cellular_component (GO:0005575)	18929	137	123.51	+	1.11	1.53e-06	4.73e-05
myelin sheath (GO:0043209)	51	6	0.33	+	18.03	1.84e-06	5.53e-05
actin cytoskeleton (GO:0015629)	522	15	3.41	+	4.4	2.2e-06	6.52e-05
rough endoplasmic reticulum (GO:0005791)	85	7	0.55	+	12.62	2.28e-06	6.66e-05
supramolecular fiber (GO:0099512)	1006	21	6.56	+	3.2	2.88e-06	8.28e-05
supramolecular polymer (GO:0099081)	1014	21	6.62	+	3.17	3.25e-06	9.22e-05
cytoskeleton (GO:0005856)	2281	34	14.88	+	2.28	5.62e-06	0.000157
smooth endoplasmic reticulum (GO:0005790)	35	5	0.23	+	21.89	5.83e-06	0.000159
cell projection (GO:0042995)	2290	34	14.94	+	2.28	5.81e-06	0.00016
vacuole (GO:0005773)	807	18	5.27	+	3.42	6.59e-06	0.000177
neuron projection (GO:0043005)	1383	24	9.02	+	2.66	1.17e-05	0.000309
paraspeckles (GO:0042382)	6	3	0.04	+	76.63	2.18e-05	0.000569
myofibril (GO:0030016)	229	9	1.49	+	6.02	2.57e-05	0.000664
chaperone complex (GO:0101031)	23	4	0.15	+	26.65	2.64e-05	0.000673
ruffle (GO:0001726)	176	8	1.15	+	6.97	2.72e-05	0.000686
perinuclear region of cytoplasm (GO:0048471)	734	16	4.79	+	3.34	2.93e-05	0.000729
catalytic step 2 spliceosome (GO:0071013)	86	6	0.56	+	10.69	3e-05	0.000737
ribonucleoprotein granule (GO:0035770)	235	9	1.53	+	5.87	3.13e-05	0.000758
midbody (GO:0030496)	182	8	1.19	+	6.74	3.43e-05	0.000821
plasma membrane bounded cell projection (GO:0120025)	2202	31	14.37	+	2.16	3.58e-05	0.000839
contractile fiber (GO:0043292)	239	9	1.56	+	5.77	3.55e-05	0.00084
distal axon (GO:0150034)	307	10	2	+	4.99	4.28e-05	0.000989
podosome (GO:0002102)	29	4	0.19	+	21.14	5.98e-05	0.00137
endocytic vesicle (GO:0030139)	327	10	2.13	+	4.69	7.13e-05	0.00161
endoplasmic reticulum chaperone complex (GO:0034663)	10	3	0.07	+	45.98	7.27e-05	0.00163
sarcomere (GO:0030017)	208	8	1.36	+	5.89	8.46e-05	0.00187
proteasome complex (GO:0000502)	66	5	0.43	+	11.61	9.83e-05	0.00215
endopeptidase complex (GO:1905369)	67	5	0.44	+	11.44	0.000105	0.00227
COP9 signalosome (GO:0008180)	36	4	0.23	+	17.03	0.000129	0.00276
cytoplasmic ribonucleoprotein granule (GO:0036464)	224	8	1.46	+	5.47	0.000139	0.00294
polymeric cytoskeletal fiber (GO:0099513)	776	15	5.06	+	2.96	0.000194	0.00407
actin filament (GO:0005884)	124	6	0.81	+	7.42	0.000205	0.00426
neuron to neuron synapse (GO:0098984)	376	10	2.45	+	4.08	0.000216	0.00443
actomyosin (GO:0042641)	83	5	0.54	+	9.23	0.000271	0.00551
growth cone (GO:0030426)	187	7	1.22	+	5.74	0.000278	0.00559
nuclear periphery (GO:0034399)	133	6	0.87	+	6.91	0.000295	0.00588
phagocytic vesicle (GO:0045335)	134	6	0.87	+	6.86	0.000306	0.00605
spliceosomal complex (GO:0005681)	193	7	1.26	+	5.56	0.000334	0.00652
site of polarized growth (GO:0030427)	195	7	1.27	+	5.5	0.000354	0.00686
endocytic vesicle lumen (GO:0071682)	19	3	0.12	+	24.2	0.000375	0.00719
blood microparticle (GO:0072562)	143	6	0.93	+	6.43	0.000428	0.00812
peptidase complex (GO:1905368)	94	5	0.61	+	8.15	0.000467	0.00879
cell leading edge (GO:0031252)	417	10	2.72	+	3.68	0.000479	0.00892
postsynaptic density (GO:0014069)	348	9	2.27	+	3.96	0.000545	0.0101
asymmetric synapse (GO:0032279)	352	9	2.3	+	3.92	0.00059	0.0108
spindle (GO:0005819)	362	9	2.36	+	3.81	0.000717	0.013
nuclear matrix (GO:0016363)	108	5	0.7	+	7.1	0.000853	0.0153
presynapse (GO:0098793)	536	11	3.5	+	3.15	0.000888	0.0157
postsynaptic specialization (GO:0099572)	373	9	2.43	+	3.7	0.000881	0.0157
endoplasmic reticulum lumen (GO:0005788)	308	8	2.01	+	3.98	0.00108	0.0189
postsynapse (GO:0098794)	645	12	4.21	+	2.85	0.00119	0.0207
cytoplasmic stress granule (GO:0010494)	68	4	0.44	+	9.02	0.00124	0.0213
cortical cytoskeleton (GO:0030863)	121	5	0.79	+	6.33	0.00139	0.0237
stress fiber (GO:0001725)	71	4	0.46	+	8.63	0.00144	0.0241
contractile actin filament bundle (GO:0097517)	71	4	0.46	+	8.63	0.00144	0.0243
mitotic spindle (GO:0072686)	125	5	0.82	+	6.13	0.00159	0.0265
microtubule cytoskeleton (GO:0015630)	1252	18	8.17	+	2.2	0.00164	0.0271
F-actin capping protein complex (GO:0008290)	8	2	0.05	+	38.31	0.00181	0.0297
hippocampal mossy fiber to CA3 synapse (GO:0098686)	35	3	0.23	+	13.14	0.0019	0.0309
actin filament bundle (GO:0032432)	78	4	0.51	+	7.86	0.002	0.0322
lumenal side of membrane (GO:0098576)	36	3	0.23	+	12.77	0.00205	0.0328
lamellipodium (GO:0030027)	198	6	1.29	+	4.64	0.00217	0.0344
MHC class I peptide loading complex (GO:0042824)	9	2	0.06	+	34.06	0.00221	0.0345
dendritic growth cone (GO:0044294)	9	2	0.06	+	34.06	0.00221	0.0347
DNA packaging complex (GO:0044815)	83	4	0.54	+	7.39	0.00248	0.0384
sarcoplasmic reticulum lumen (GO:0033018)	10	2	0.07	+	30.65	0.00264	0.0405
dendrite (GO:0030425)	620	11	4.05	+	2.72	0.00274	0.0418
neuron projection cytoplasm (GO:0120111)	86	4	0.56	+	7.13	0.00281	0.0422
dendritic tree (GO:0097447)	622	11	4.06	+	2.71	0.00281	0.0425
lysosomal membrane (GO:0005765)	370	8	2.41	+	3.31	0.00329	0.0487
lytic vacuole membrane (GO:0098852)	370	8	2.41	+	3.31	0.00329	0.0491

### Sheet: submitted genes group3
HUMAN|HGNC=2092|UniProtKB=Q00610	CLTC	Clathrin heavy chain 1;CLTC;ortholog	CLATHRIN HEAVY CHAIN 1 (PTHR10292:SF17)	vesicle coat protein(PC00235)	Homo sapiens
HUMAN|HGNC=9568|UniProtKB=Q06323	PSME1	Proteasome activator complex subunit 1;PSME1;ortholog	PROTEASOME ACTIVATOR COMPLEX SUBUNIT 1 (PTHR10660:SF5)		Homo sapiens
HUMAN|HGNC=10310|UniProtKB=Q07020	RPL18	60S ribosomal protein L18;RPL18;ortholog	60S RIBOSOMAL PROTEIN L18 (PTHR10934:SF6)	ribosomal protein(PC00202)	Homo sapiens
HUMAN|HGNC=389|UniProtKB=O43488	AKR7A2	Aflatoxin B1 aldehyde reductase member 2;AKR7A2;ortholog	AFLATOXIN B1 ALDEHYDE REDUCTASE MEMBER 2 (PTHR43625:SF12)	reductase(PC00198)	Homo sapiens
HUMAN|HGNC=5258|UniProtKB=P08238	HSP90AB1	Heat shock protein HSP 90-beta;HSP90AB1;ortholog	HEAT SHOCK PROTEIN HSP 90-BETA (PTHR11528:SF79)	Hsp90 family chaperone(PC00028)	Homo sapiens
HUMAN|HGNC=8550|UniProtKB=Q9UQ80	PA2G4	Proliferation-associated protein 2G4;PA2G4;ortholog	PROLIFERATION-ASSOCIATED PROTEIN 2G4 (PTHR10804:SF130)		Homo sapiens
HUMAN|HGNC=24304|UniProtKB=Q9BPX3	CAPG	Condensin complex subunit 3;NCAPG;ortholog	CONDENSIN COMPLEX SUBUNIT 3 (PTHR14418:SF5)		Homo sapiens
HUMAN|HGNC=12754|UniProtKB=O75083	WDR1	WD repeat-containing protein 1;WDR1;ortholog	WD REPEAT-CONTAINING PROTEIN 1 (PTHR19856:SF0)	non-motor actin binding protein(PC00165)	Homo sapiens
HUMAN|HGNC=5246|UniProtKB=P04792	HSPB1	Heat shock protein beta-1;HSPB1;ortholog	HEAT SHOCK PROTEIN BETA-1 (PTHR45640:SF7)		Homo sapiens
HUMAN|HGNC=18466|UniProtKB=O60930	RNH1	Ribonuclease H1;RNASEH1;ortholog	RIBONUCLEASE H1 (PTHR10642:SF23)		Homo sapiens
HUMAN|HGNC=2731|UniProtKB=Q16832	TKT	Discoidin domain-containing receptor 2;DDR2;ortholog	DISCOIDIN DOMAIN-CONTAINING RECEPTOR 2 (PTHR24416:SF295)		Homo sapiens
HUMAN|HGNC=10381|UniProtKB=P04843	RPN1	Dolichyl-diphosphooligosaccharide--protein glycosyltransferase subunit 1;RPN1;ortholog	DOLICHYL-DIPHOSPHOOLIGOSACCHARIDE--PROTEIN GLYCOSYLTRANSFERASE SUBUNIT 1 (PTHR21049:SF0)	glycosyltransferase(PC00111)	Homo sapiens
HUMAN|HGNC=678|UniProtKB=P52565	ARHGDIA	Rho GDP-dissociation inhibitor 1;ARHGDIA;ortholog	RHO GDP-DISSOCIATION INHIBITOR 1 (PTHR10980:SF9)	G-protein modulator(PC00022);signaling molecule(PC00207)	Homo sapiens
HUMAN|HGNC=6912|UniProtKB=P43243	MATR3	Matrin-3;MATR3;ortholog	MATRIN-3 (PTHR15592:SF2)		Homo sapiens
HUMAN|HGNC=9413|UniProtKB=P78527	PRKDC	DNA-dependent protein kinase catalytic subunit;PRKDC;ortholog	DNA-DEPENDENT PROTEIN KINASE CATALYTIC SUBUNIT (PTHR11139:SF68)	non-receptor serine/threonine protein kinase(PC00167);nucleic acid binding(PC00171);nucleotide kinase(PC00172)	Homo sapiens
HUMAN|HGNC=16089|UniProtKB=O15173	PGRMC2	Membrane-associated progesterone receptor component 2;PGRMC2;ortholog	MEMBRANE-ASSOCIATED PROGESTERONE RECEPTOR COMPONENT 2 (PTHR10281:SF24)	receptor(PC00197);signaling molecule(PC00207)	Homo sapiens
HUMAN|HGNC=9302|UniProtKB=P30153	PPP2R1A	Serine/threonine-protein phosphatase 2A 65 kDa regulatory subunit A alpha isoform;PPP2R1A;ortholog	SERINE/THREONINE-PROTEIN PHOSPHATASE 2A 65 KDA REGULATORY SUBUNIT A ALPHA ISOFORM (PTHR10648:SF2)	protein phosphatase(PC00195)	Homo sapiens
HUMAN|HGNC=4226|UniProtKB=P31150	GDI1	Rab GDP dissociation inhibitor alpha;GDI1;ortholog	RAB GDP DISSOCIATION INHIBITOR ALPHA (PTHR11787:SF3)	G-protein modulator(PC00022);acyltransferase(PC00042)	Homo sapiens
HUMAN|HGNC=12436|UniProtKB=O43396	TXNL1	Thioredoxin-like protein 1;TXNL1;ortholog	THIOREDOXIN-LIKE PROTEIN 1 (PTHR46115:SF1)		Homo sapiens
HUMAN|HGNC=1455|UniProtKB=P27797	CALR	Calreticulin;CALR;ortholog	CALRETICULIN (PTHR11073:SF16)	calcium-binding protein(PC00060)	Homo sapiens
HUMAN|HGNC=12485|UniProtKB=P63279	UBE2I	SUMO-conjugating enzyme UBC9;UBE2I;ortholog	SUMO-CONJUGATING ENZYME UBC9 (PTHR24067:SF280)		Homo sapiens
HUMAN|HGNC=9411|UniProtKB=P14314	PRKCSH	Glucosidase 2 subunit beta;PRKCSH;ortholog	GLUCOSIDASE 2 SUBUNIT BETA (PTHR12630:SF1)	enzyme modulator(PC00095);transferase(PC00220)	Homo sapiens
HUMAN|HGNC=12458|UniProtKB=P62987	UBA52	Ubiquitin-60S ribosomal protein L40;UBA52;ortholog	UBIQUITIN-60S RIBOSOMAL PROTEIN L40 (PTHR10666:SF268)	ribosomal protein(PC00202)	Homo sapiens
HUMAN|HGNC=4227|UniProtKB=P50395	GDI2	Rab GDP dissociation inhibitor beta;GDI2;ortholog	RAB GDP DISSOCIATION INHIBITOR BETA (PTHR11787:SF1)	G-protein modulator(PC00022);acyltransferase(PC00042)	Homo sapiens
HUMAN|HGNC=10306|UniProtKB=P61313	RPL15	60S ribosomal protein L15;RPL15;ortholog	60S RIBOSOMAL PROTEIN L15 (PTHR11847:SF4)	ribosomal protein(PC00202)	Homo sapiens
HUMAN|HGNC=10424|UniProtKB=P62701	RPS4X	40S ribosomal protein S4, X isoform;RPS4X;ortholog	40S RIBOSOMAL PROTEIN S4, X ISOFORM (PTHR11581:SF13)	ribosomal protein(PC00202)	Homo sapiens
HUMAN|HGNC=10362|UniProtKB=Q02878	RPL6	60S ribosomal protein L6;RPL6;ortholog	60S RIBOSOMAL PROTEIN L6 (PTHR10715:SF7)	ribosomal protein(PC00202)	Homo sapiens
HUMAN|HGNC=10442|UniProtKB=P46781	RPS9	40S ribosomal protein S9;RPS9;ortholog	40S RIBOSOMAL PROTEIN S9 (PTHR11831:SF24)	ribosomal protein(PC00202)	Homo sapiens
HUMAN|HGNC=5238|UniProtKB=P11021	HSPA5	Endoplasmic reticulum chaperone BiP;HSPA5;ortholog	ENDOPLASMIC RETICULUM CHAPERONE BIP (PTHR19375:SF380)		Homo sapiens
HUMAN|HGNC=19985|UniProtKB=P53999	SUB1	Activated RNA polymerase II transcriptional coactivator p15;SUB1;ortholog	ACTIVATED RNA POLYMERASE II TRANSCRIPTIONAL COACTIVATOR P15 (PTHR13215:SF0)		Homo sapiens
HUMAN|HGNC=10404|UniProtKB=P15880	RPS2	40S ribosomal protein S2;RPS2;ortholog	40S RIBOSOMAL PROTEIN S2 (PTHR13718:SF93)	ribosomal protein(PC00202)	Homo sapiens
HUMAN|HGNC=9255|UniProtKB=P23284	PPIB	Peptidyl-prolyl cis-trans isomerase B;PPIB;ortholog	PEPTIDYL-PROLYL CIS-TRANS ISOMERASE B (PTHR11071:SF267)		Homo sapiens
HUMAN|HGNC=5241|UniProtKB=P11142	HSPA8	Heat shock cognate 71 kDa protein;HSPA8;ortholog	HEAT SHOCK COGNATE 71 KDA PROTEIN (PTHR19375:SF239)		Homo sapiens
HUMAN|HGNC=5033|UniProtKB=P22626	HNRNPA2B1	Heterogeneous nuclear ribonucleoproteins A2/B1;HNRNPA2B1;ortholog	HETEROGENEOUS NUCLEAR RIBONUCLEOPROTEINS A2/B1 (PTHR15241:SF113)		Homo sapiens
HUMAN|HGNC=10410|UniProtKB=P62266	RPS23	40S ribosomal protein S23;RPS23;ortholog	40S RIBOSOMAL PROTEIN S23 (PTHR11652:SF44)	ribosomal protein(PC00202)	Homo sapiens
HUMAN|HGNC=5046|UniProtKB=P52272	HNRNPM	Heterogeneous nuclear ribonucleoprotein M;HNRNPM;ortholog	HETEROGENEOUS NUCLEAR RIBONUCLEOPROTEIN M (PTHR23003:SF6)	ribonucleoprotein(PC00201)	Homo sapiens
HUMAN|HGNC=5047|UniProtKB=O43390	HNRNPR	Heterogeneous nuclear ribonucleoprotein R;HNRNPR;ortholog	HETEROGENEOUS NUCLEAR RIBONUCLEOPROTEIN R (PTHR21245:SF5)	ribosomal protein(PC00202)	Homo sapiens
HUMAN|HGNC=24973|UniProtKB=Q5SSJ5	HP1BP3	Heterochromatin protein 1-binding protein 3;HP1BP3;ortholog	HETEROCHROMATIN PROTEIN 1-BINDING PROTEIN 3 (PTHR15832:SF1)		Homo sapiens
HUMAN|HGNC=5045|UniProtKB=P14866	HNRNPL	Heterogeneous nuclear ribonucleoprotein L;HNRNPL;ortholog	HETEROGENEOUS NUCLEAR RIBONUCLEOPROTEIN L (PTHR15592:SF20)		Homo sapiens
HUMAN|HGNC=9785|UniProtKB=P51148	RAB5C	Ras-related protein Rab-5C;RAB5C;ortholog	RAS-RELATED PROTEIN RAB-5C (PTHR24073:SF366)		Homo sapiens
HUMAN|HGNC=10405|UniProtKB=P60866	RPS20	40S ribosomal protein S20;RPS20;ortholog	40S RIBOSOMAL PROTEIN S20 (PTHR11700:SF8)	ribosomal protein(PC00202)	Homo sapiens
HUMAN|HGNC=2515|UniProtKB=O60716	CTNND1	Catenin delta-1;CTNND1;ortholog	CATENIN DELTA-1 (PTHR10372:SF6)	intermediate filament binding protein(PC00130)	Homo sapiens
HUMAN|HGNC=26935|UniProtKB=Q9Y3I0	RTCB	tRNA-splicing ligase RtcB homolog;RTCB;ortholog	TRNA-SPLICING LIGASE RTCB HOMOLOG (PTHR11118:SF1)		Homo sapiens
HUMAN|HGNC=20771|UniProtKB=P68371	TUBB4B	Tubulin beta-4B chain;TUBB4B;ortholog	TUBULIN BETA-4B CHAIN (PTHR11588:SF247)	tubulin(PC00228)	Homo sapiens
HUMAN|HGNC=16919|UniProtKB=Q99536	VAT1	Synaptic vesicle membrane protein VAT-1 homolog;VAT1;ortholog	SYNAPTIC VESICLE MEMBRANE PROTEIN VAT-1 HOMOLOG (PTHR44054:SF1)		Homo sapiens
HUMAN|HGNC=3200|UniProtKB=Q5VTE0	EEF1A1P5	Putative elongation factor 1-alpha-like 3;EEF1A1P5;ortholog	ELONGATION FACTOR 1-ALPHA 1-RELATED (PTHR23115:SF222)	G-protein(PC00020);hydrolase(PC00121);translation elongation factor(PC00222);translation initiation factor(PC00224)	Homo sapiens
HUMAN|HGNC=12028|UniProtKB=P14625	HSP90B1	Endoplasmin;HSP90B1;ortholog	ENDOPLASMIN (PTHR11528:SF96)	Hsp90 family chaperone(PC00028)	Homo sapiens
HUMAN|HGNC=7850|UniProtKB=P22392	NME2	Nucleoside diphosphate kinase B;NME2;ortholog	NUCLEOSIDE DIPHOSPHATE KINASE B (PTHR11349:SF57)		Homo sapiens
HUMAN|HGNC=6638|UniProtKB=Q03252	LMNB2	Lamin-B2;LMNB2;ortholog	LAMIN-B2 (PTHR45721:SF2)		Homo sapiens
HUMAN|HGNC=4716|UniProtKB=P16403	HIST1H1C	Histone H1.2;HIST1H1C;ortholog	HISTONE H1.2 (PTHR11467:SF86)	histone(PC00118)	Homo sapiens
HUMAN|HGNC=9761|UniProtKB=Q15907	RAB11B	Ras-related protein Rab-11B;RAB11B;ortholog	RAS-RELATED PROTEIN RAB-11B (PTHR24073:SF87)		Homo sapiens
HUMAN|HGNC=5035|UniProtKB=P07910	HNRNPC	Heterogeneous nuclear ribonucleoproteins C1/C2;HNRNPC;ortholog	HETEROGENEOUS NUCLEAR RIBONUCLEOPROTEINS C1/C2 (PTHR13968:SF3)		Homo sapiens
HUMAN|HGNC=9352|UniProtKB=Q06830	PRDX1	Peroxiredoxin-1;PRDX1;ortholog	PEROXIREDOXIN-1 (PTHR10681:SF155)	peroxidase(PC00180)	Homo sapiens
HUMAN|HGNC=18449|UniProtKB=P28838	LAP3	Cytosol aminopeptidase;LAP3;ortholog	CYTOSOL AMINOPEPTIDASE (PTHR11963:SF39)	metalloprotease(PC00153)	Homo sapiens
HUMAN|HGNC=12012|UniProtKB=P06753	TPM3	Tropomyosin alpha-3 chain;TPM3;ortholog	TROPOMYOSIN ALPHA-3 CHAIN (PTHR19269:SF38)	actin binding motor protein(PC00040)	Homo sapiens
HUMAN|HGNC=8903|UniProtKB=O95336	PGLS	6-phosphogluconolactonase;PGLS;ortholog	6-PHOSPHOGLUCONOLACTONASE (PTHR11054:SF0)	hydrolase(PC00121)	Homo sapiens
HUMAN|HGNC=1616|UniProtKB=P49368	CCT3	T-complex protein 1 subunit gamma;CCT3;ortholog	T-COMPLEX PROTEIN 1 SUBUNIT GAMMA (PTHR11353:SF24)	chaperonin(PC00073)	Homo sapiens
HUMAN|HGNC=9788|UniProtKB=P51149	RAB7A	Ras-related protein Rab-7a;RAB7A;ortholog	RAS-RELATED PROTEIN RAB-7A (PTHR24073:SF556)		Homo sapiens
HUMAN|HGNC=8554|UniProtKB=P11940	PABPC1	Polyadenylate-binding protein 1;PABPC1;ortholog	POLYADENYLATE-BINDING PROTEIN 1 (PTHR24012:SF409)		Homo sapiens
HUMAN|HGNC=1491|UniProtKB=P47756	CAPZB	F-actin-capping protein subunit beta;CAPZB;ortholog	F-ACTIN-CAPPING PROTEIN SUBUNIT BETA (PTHR10619:SF0)	non-motor actin binding protein(PC00165)	Homo sapiens
HUMAN|HGNC=10332|UniProtKB=P39023	RPL3	60S ribosomal protein L3;RPL3;ortholog	60S RIBOSOMAL PROTEIN L3 (PTHR11363:SF4)	ribosomal protein(PC00202)	Homo sapiens
HUMAN|HGNC=3338|UniProtKB=Q14247	CTTN	Src substrate cortactin;CTTN;ortholog	SRC SUBSTRATE CORTACTIN (PTHR10829:SF15)	basic helix-loop-helix transcription factor(PC00055);non-motor actin binding protein(PC00165)	Homo sapiens
HUMAN|HGNC=16937|UniProtKB=O75915	ARL6IP5	PRA1 family protein 3;ARL6IP5;ortholog	PRA1 FAMILY PROTEIN 3 (PTHR12859:SF2)	amino acid transporter(PC00046)	Homo sapiens
HUMAN|HGNC=10377|UniProtKB=P05387	RPLP2	60S acidic ribosomal protein P2;RPLP2;ortholog	60S ACIDIC RIBOSOMAL PROTEIN P2 (PTHR21141:SF5)		Homo sapiens
HUMAN|HGNC=13233|UniProtKB=P39687	ANP32A	Acidic leucine-rich nuclear phosphoprotein 32 family member A;ANP32A;ortholog	ACIDIC LEUCINE-RICH NUCLEAR PHOSPHOPROTEIN 32 FAMILY MEMBER A (PTHR11375:SF1)	phosphatase inhibitor(PC00183)	Homo sapiens
HUMAN|HGNC=7579|UniProtKB=P35579	MYH9	Myosin-9;MYH9;ortholog	MYOSIN-9 (PTHR45615:SF16)		Homo sapiens
HUMAN|HGNC=626|UniProtKB=P07741	APRT	Adenine phosphoribosyltransferase;APRT;ortholog	ADENINE PHOSPHORIBOSYLTRANSFERASE (PTHR32315:SF3)		Homo sapiens
HUMAN|HGNC=5253|UniProtKB=P07900	HSP90AA1	Heat shock protein HSP 90-alpha;HSP90AA1;ortholog	HEAT SHOCK PROTEIN HSP 90-ALPHA-RELATED (PTHR11528:SF87)	Hsp90 family chaperone(PC00028)	Homo sapiens
HUMAN|HGNC=7871|UniProtKB=Q15233	NONO	Non-POU domain-containing octamer-binding protein;NONO;ortholog	NON-POU DOMAIN-CONTAINING OCTAMER-BINDING PROTEIN (PTHR23189:SF15)	mRNA splicing factor(PC00148)	Homo sapiens
HUMAN|HGNC=11387|UniProtKB=P31948	STIP1	Stress-induced-phosphoprotein 1;STIP1;ortholog	STRESS-INDUCED-PHOSPHOPROTEIN 1 (PTHR22904:SF517)		Homo sapiens
HUMAN|HGNC=1476|UniProtKB=P07384	CAPN1	Calpain-1 catalytic subunit;CAPN1;ortholog	CALPAIN-1 CATALYTIC SUBUNIT (PTHR10183:SF284)	annexin(PC00050);calmodulin(PC00061);cysteine protease(PC00081)	Homo sapiens
HUMAN|HGNC=12009|UniProtKB=P60174	TPI1	Triosephosphate isomerase;TPI1;ortholog	TRIOSEPHOSPHATE ISOMERASE (PTHR21139:SF24)	isomerase(PC00135)	Homo sapiens
HUMAN|HGNC=10299|UniProtKB=P62906	RPL10A	60S ribosomal protein L10a;RPL10A;ortholog	60S RIBOSOMAL PROTEIN L10A (PTHR23105:SF107)	ribosomal protein(PC00202)	Homo sapiens
HUMAN|HGNC=12729|UniProtKB=P23381	WARS	Tryptophan--tRNA ligase, cytoplasmic;WARS;ortholog	TRYPTOPHAN--TRNA LIGASE, CYTOPLASMIC (PTHR10055:SF1)	aminoacyl-tRNA synthetase(PC00047)	Homo sapiens
HUMAN|HGNC=5233|UniProtKB=P0DMV9	HSPA1B	Heat shock 70 kDa protein 1B;HSPA1B;ortholog	HEAT SHOCK 70 KDA PROTEIN 1A-RELATED (PTHR19375:SF223)		Homo sapiens
HUMAN|HGNC=10384|UniProtKB=P62280	RPS11	40S ribosomal protein S11;RPS11;ortholog	40S RIBOSOMAL PROTEIN S11 (PTHR10744:SF9)	ribosomal protein(PC00202)	Homo sapiens
HUMAN|HGNC=10396|UniProtKB=P62249	RPS16	40S ribosomal protein S16;RPS16;ortholog	40S RIBOSOMAL PROTEIN S16 (PTHR21569:SF15)		Homo sapiens
HUMAN|HGNC=5044|UniProtKB=P61978	HNRNPK	Heterogeneous nuclear ribonucleoprotein K;HNRNPK;ortholog	HETEROGENEOUS NUCLEAR RIBONUCLEOPROTEIN K (PTHR10288:SF262)	enzyme modulator(PC00095);mRNA splicing factor(PC00148);ribonucleoprotein(PC00201);serine protease(PC00203)	Homo sapiens
HUMAN|HGNC=9846|UniProtKB=P62826	RAN	GTP-binding nuclear protein Ran;RAN;ortholog	GTP-BINDING NUCLEAR PROTEIN RAN (PTHR24071:SF23)	small GTPase(PC00208)	Homo sapiens
HUMAN|HGNC=10934|UniProtKB=P54219	VAT1	Chromaffin granule amine transporter;SLC18A1;ortholog	CHROMAFFIN GRANULE AMINE TRANSPORTER (PTHR23506:SF31)		Homo sapiens
HUMAN|HGNC=10353|UniProtKB=P36578	RPL4	60S ribosomal protein L4;RPL4;ortholog	60S RIBOSOMAL PROTEIN L4 (PTHR19431:SF5)		Homo sapiens
HUMAN|HGNC=3211|UniProtKB=P29692	EEF1D	Elongation factor 1-delta;EEF1D;ortholog	ELONGATION FACTOR 1-DELTA (PTHR11595:SF54)	translation elongation factor(PC00222)	Homo sapiens
HUMAN|HGNC=654|UniProtKB=P61204	ARF3	ADP-ribosylation factor 3;ARF3;ortholog	ADP-RIBOSYLATION FACTOR 3 (PTHR11711:SF316)		Homo sapiens
HUMAN|HGNC=543|UniProtKB=P08758	ANXA5	Annexin A5;ANXA5;ortholog	ANNEXIN A5 (PTHR10502:SF26)		Homo sapiens
HUMAN|HGNC=16701|UniProtKB=P19105	MYL12A	Myosin regulatory light chain 12A;MYL12A;ortholog	MYOSIN REGULATORY LIGHT CHAIN 12A (PTHR23049:SF57)	actin family cytoskeletal protein(PC00041);calmodulin(PC00061)	Homo sapiens
HUMAN|HGNC=10719|UniProtKB=Q13228	SELENBP1	Methanethiol oxidase;SELENBP1;ortholog	METHANETHIOL OXIDASE (PTHR23300:SF0)	defense/immunity protein(PC00090)	Homo sapiens
HUMAN|HGNC=10074|UniProtKB=P13489	RNH1	Ribonuclease inhibitor;RNH1;ortholog	RIBONUCLEASE INHIBITOR (PTHR24112:SF50)	nucleic acid binding(PC00171);transcription cofactor(PC00217)	Homo sapiens
HUMAN|HGNC=3213|UniProtKB=P26641	EEF1G	Elongation factor 1-gamma;EEF1G;ortholog	ELONGATION FACTOR 1-GAMMA (PTHR43986:SF4)		Homo sapiens
HUMAN|HGNC=16753|UniProtKB=P30041	PRDX6	Peroxiredoxin-6;PRDX6;ortholog	PEROXIREDOXIN-6 (PTHR43503:SF11)	peroxidase(PC00180)	Homo sapiens
HUMAN|HGNC=2961|UniProtKB=Q14204	DYNC1H1	Cytoplasmic dynein 1 heavy chain 1;DYNC1H1;ortholog	CYTOPLASMIC DYNEIN 1 HEAVY CHAIN 1 (PTHR10676:SF314)	hydrolase(PC00121);microtubule binding motor protein(PC00156)	Homo sapiens
HUMAN|HGNC=10496|UniProtKB=P06703	S100A6	Protein S100-A6;S100A6;ortholog	PROTEIN S100-A6 (PTHR11639:SF80)	calmodulin(PC00061);signaling molecule(PC00207)	Homo sapiens
HUMAN|HGNC=414|UniProtKB=P04075	ALDOA	Fructose-bisphosphate aldolase A;ALDOA;ortholog	FRUCTOSE-BISPHOSPHATE ALDOLASE A (PTHR11627:SF1)		Homo sapiens
HUMAN|HGNC=343|UniProtKB=P23526	AHCY	Adenosylhomocysteinase;AHCY;ortholog	ADENOSYLHOMOCYSTEINASE (PTHR23420:SF20)	hydrolase(PC00121)	Homo sapiens
HUMAN|HGNC=6502|UniProtKB=P08865	RPSA	40S ribosomal protein SA;RPSA;ortholog	40S RIBOSOMAL PROTEIN SA (PTHR11489:SF17)	ribosomal protein(PC00202)	Homo sapiens
HUMAN|HGNC=20766|UniProtKB=Q71U36	TUBA1A	Tubulin alpha-1A chain;TUBA1A;ortholog	TUBULIN ALPHA-1A CHAIN (PTHR11588:SF133)	tubulin(PC00228)	Homo sapiens
HUMAN|HGNC=10785|UniProtKB=P84103	SRSF3	Serine/arginine-rich splicing factor 3;SRSF3;ortholog	SERINE/ARGININE-RICH SPLICING FACTOR 3 (PTHR23147:SF121)	mRNA splicing factor(PC00148)	Homo sapiens
HUMAN|HGNC=144|UniProtKB=P63261	ACTG1	Actin, cytoplasmic 2;ACTG1;ortholog	ACTIN, CYTOPLASMIC 2 (PTHR11937:SF414)	actin and actin related protein(PC00039)	Homo sapiens
HUMAN|HGNC=16090|UniProtKB=O00264	PGRMC1	Membrane-associated progesterone receptor component 1;PGRMC1;ortholog	MEMBRANE-ASSOCIATED PROGESTERONE RECEPTOR COMPONENT 1 (PTHR10281:SF23)	receptor(PC00197);signaling molecule(PC00207)	Homo sapiens
HUMAN|HGNC=16369|UniProtKB=Q99497	PARK7	Protein/nucleic acid deglycase DJ-1;PARK7;ortholog	PROTEIN/NUCLEIC ACID DEGLYCASE DJ-1 (PTHR43444:SF14)	RNA binding protein(PC00031);cysteine protease(PC00081);transcription factor(PC00218)	Homo sapiens
HUMAN|HGNC=4162|UniProtKB=P41250	GARS	Glycine--tRNA ligase;GARS;ortholog	GLYCINE--TRNA LIGASE (PTHR10745:SF0)	aminoacyl-tRNA synthetase(PC00047)	Homo sapiens
HUMAN|HGNC=3312|UniProtKB=Q15717	ELAVL1	ELAV-like protein 1;ELAVL1;ortholog	ELAV-LIKE PROTEIN 1 (PTHR10352:SF13)		Homo sapiens
HUMAN|HGNC=30688|UniProtKB=Q86VP6	CAND1	Cullin-associated NEDD8-dissociated protein 1;CAND1;ortholog	CULLIN-ASSOCIATED NEDD8-DISSOCIATED PROTEIN 1 (PTHR12696:SF1)	transcription factor(PC00218)	Homo sapiens
HUMAN|HGNC=4163|UniProtKB=P22102	GARS	Trifunctional purine biosynthetic protein adenosine-3;GART;ortholog	TRIFUNCTIONAL PURINE BIOSYNTHETIC PROTEIN ADENOSINE-3 (PTHR10520:SF12)	hydrolase(PC00121);ligase(PC00142);transferase(PC00220)	Homo sapiens
HUMAN|HGNC=1449|UniProtKB=P0DP25	CALM3	Calmodulin-3;CALM3;ortholog	CALMODULIN-3 (PTHR23050:SF381)	calmodulin(PC00061)	Homo sapiens
HUMAN|HGNC=3214|UniProtKB=P13639	EEF2	Elongation factor 2;EEF2;ortholog	ELONGATION FACTOR 2 (PTHR42908:SF10)	G-protein(PC00020);hydrolase(PC00121);translation elongation factor(PC00222);translation initiation factor(PC00224)	Homo sapiens
HUMAN|HGNC=9530|UniProtKB=P25786	PSMA1	Proteasome subunit alpha type-1;PSMA1;ortholog	PROTEASOME SUBUNIT ALPHA TYPE-RELATED (PTHR11599:SF12)		Homo sapiens
HUMAN|HGNC=10421|UniProtKB=P61247	RPS3A	40S ribosomal protein S3a;RPS3A;ortholog	40S RIBOSOMAL PROTEIN S3A (PTHR11830:SF26)	cysteine protease(PC00081);ribosomal protein(PC00202)	Homo sapiens
HUMAN|HGNC=11834|UniProtKB=P29401	TKT	Transketolase;TKT;ortholog	TRANSKETOLASE (PTHR43195:SF3)	dehydrogenase(PC00092);lyase(PC00144);transketolase(PC00221)	Homo sapiens
HUMAN|HGNC=9723|UniProtKB=P11216	PYGB	Glycogen phosphorylase, brain form;PYGB;ortholog	GLYCOGEN PHOSPHORYLASE, BRAIN FORM (PTHR11468:SF29)	phosphorylase(PC00187)	Homo sapiens
HUMAN|HGNC=1474|UniProtKB=P40121	CAPG	Macrophage-capping protein;CAPG;ortholog	MACROPHAGE-CAPPING PROTEIN (PTHR11977:SF13)	non-motor actin binding protein(PC00165)	Homo sapiens
HUMAN|HGNC=12666|UniProtKB=P55072	VCP	Transitional endoplasmic reticulum ATPase;VCP;ortholog	TRANSITIONAL ENDOPLASMIC RETICULUM ATPASE (PTHR23077:SF69)		Homo sapiens
HUMAN|HGNC=12469|UniProtKB=P22314	UBA1	Ubiquitin-like modifier-activating enzyme 1;UBA1;ortholog	UBIQUITIN-LIKE MODIFIER-ACTIVATING ENZYME 1 (PTHR10953:SF155)	ligase(PC00142);transfer/carrier protein(PC00219)	Homo sapiens
HUMAN|HGNC=412|UniProtKB=P49189	ALDH9A1	4-trimethylaminobutyraldehyde dehydrogenase;ALDH9A1;ortholog	4-TRIMETHYLAMINOBUTYRALDEHYDE DEHYDROGENASE (PTHR11699:SF228)	dehydrogenase(PC00092)	Homo sapiens
HUMAN|HGNC=2740|UniProtKB=Q92841	DDX17	Probable ATP-dependent RNA helicase DDX17;DDX17;ortholog	ATP-DEPENDENT RNA HELICASE DDX17-RELATED (PTHR24031:SF219)		Homo sapiens
HUMAN|HGNC=12855|UniProtKB=P63104	YWHAZ	14-3-3 protein zeta/delta;YWHAZ;ortholog	14-3-3 PROTEIN ZETA/DELTA (PTHR18860:SF7)	chaperone(PC00072)	Homo sapiens
HUMAN|HGNC=117|UniProtKB=P21399	ACO1	Cytoplasmic aconitate hydratase;ACO1;ortholog	CYTOPLASMIC ACONITATE HYDRATASE (PTHR11670:SF32)	dehydratase(PC00091);hydratase(PC00120)	Homo sapiens
HUMAN|HGNC=4740|UniProtKB=O75367	H2AFY	Core histone macro-H2A.1;H2AFY;ortholog	CORE HISTONE MACRO-H2A.1 (PTHR23430:SF20)	histone(PC00118)	Homo sapiens
HUMAN|HGNC=25451|UniProtKB=Q1KMD3	HNRNPUL2	Heterogeneous nuclear ribonucleoprotein U-like protein 2;HNRNPUL2;ortholog	HCG2044799-RELATED (PTHR12381:SF66)		Homo sapiens
HUMAN|HGNC=4620|UniProtKB=P06396	GSN	Gelsolin;GSN;ortholog	GELSOLIN (PTHR11977:SF29)	non-motor actin binding protein(PC00165)	Homo sapiens
HUMAN|HGNC=253|UniProtKB=P11766	ADH5	Alcohol dehydrogenase class-3;ADH5;ortholog	ALCOHOL DEHYDROGENASE CLASS-3 (PTHR43880:SF4)	dehydrogenase(PC00092);reductase(PC00198)	Homo sapiens
HUMAN|HGNC=4606|UniProtKB=P30101	PDIA3	Protein disulfide-isomerase A3;PDIA3;ortholog	PROTEIN DISULFIDE-ISOMERASE A3 (PTHR18929:SF203)		Homo sapiens
HUMAN|HGNC=7910|UniProtKB=P06748	NPM1	Nucleophosmin;NPM1;ortholog	NUCLEOPHOSMIN (PTHR22747:SF28)	chaperone(PC00072)	Homo sapiens
HUMAN|HGNC=1373|UniProtKB=P00918	CA2	Carbonic anhydrase 2;CA2;ortholog	CARBONIC ANHYDRASE 2 (PTHR18952:SF120)		Homo sapiens
HUMAN|HGNC=6110|UniProtKB=P46940	IQGAP1	Ras GTPase-activating-like protein IQGAP1;IQGAP1;ortholog	RAS GTPASE-ACTIVATING-LIKE PROTEIN IQGAP1 (PTHR14149:SF15)	G-protein modulator(PC00022)	Homo sapiens
HUMAN|HGNC=10360|UniProtKB=P46777	RPL5	60S ribosomal protein L5;RPL5;ortholog	60S RIBOSOMAL PROTEIN L5 (PTHR23410:SF24)	ribosomal protein(PC00202)	Homo sapiens
HUMAN|HGNC=11881|UniProtKB=P62328	TMSB4X	Thymosin beta-4;TMSB4X;ortholog	THYMOSIN BETA-4 (PTHR12021:SF20)		Homo sapiens
HUMAN|HGNC=17468|UniProtKB=Q96HC4	PDLIM5	PDZ and LIM domain protein 5;PDLIM5;ortholog	PDZ AND LIM DOMAIN PROTEIN 5 (PTHR24214:SF32)	non-motor actin binding protein(PC00165)	Homo sapiens
HUMAN|HGNC=4396|UniProtKB=P62873	GNB1	Guanine nucleotide-binding protein G(I)/G(S)/G(T) subunit beta-1;GNB1;ortholog	GUANINE NUCLEOTIDE-BINDING PROTEIN G(I)/G(S)/G(T) SUBUNIT BETA-1 (PTHR19850:SF29)	heterotrimeric G-protein(PC00117);hydrolase(PC00121)	Homo sapiens
HUMAN|HGNC=9253|UniProtKB=P62937	PPIA	Peptidyl-prolyl cis-trans isomerase A;PPIA;ortholog	PEPTIDYL-PROLYL CIS-TRANS ISOMERASE A (PTHR11071:SF425)		Homo sapiens
HUMAN|HGNC=10420|UniProtKB=P23396	RPS3	40S ribosomal protein S3;RPS3;ortholog	40S RIBOSOMAL PROTEIN S3 (PTHR11760:SF36)	ribosomal protein(PC00202)	Homo sapiens
HUMAN|HGNC=10774|UniProtKB=P23246	SFPQ	Splicing factor, proline- and glutamine-rich;SFPQ;ortholog	SPLICING FACTOR, PROLINE- AND GLUTAMINE-RICH (PTHR23189:SF51)	mRNA splicing factor(PC00148)	Homo sapiens
HUMAN|HGNC=6862|UniProtKB=P27816	MAP4	Microtubule-associated protein 4;MAP4;ortholog	MICROTUBULE-ASSOCIATED PROTEIN 4 (PTHR11501:SF16)		Homo sapiens
HUMAN|HGNC=1473|UniProtKB=P27824	CANX	Calnexin;CANX;ortholog	CALNEXIN (PTHR11073:SF11)	calcium-binding protein(PC00060);chaperone(PC00072)	Homo sapiens
HUMAN|HGNC=10363|UniProtKB=P18124	RPL7	60S ribosomal protein L7;RPL7;ortholog	60S RIBOSOMAL PROTEIN L7 (PTHR11524:SF12)	ribosomal protein(PC00202)	Homo sapiens
HUMAN|HGNC=10364|UniProtKB=P62424	RPL7A	60S ribosomal protein L7a;RPL7A;ortholog	60S RIBOSOMAL PROTEIN L7A (PTHR23105:SF113)	ribosomal protein(PC00202)	Homo sapiens
HUMAN|HGNC=10303|UniProtKB=P26373	RPL13	60S ribosomal protein L13;RPL13;ortholog	60S RIBOSOMAL PROTEIN L13 (PTHR11722:SF4)	ribosomal protein(PC00202)	Homo sapiens
HUMAN|HGNC=2690|UniProtKB=P07108	DBI	Acyl-CoA-binding protein;DBI;ortholog	ACYL-COA-BINDING PROTEIN (PTHR23310:SF54)	enzyme modulator(PC00095);transfer/carrier protein(PC00219)	Homo sapiens
