## Supplementary material 9 for "Histo-molecular differentiation of renal cancer subtypes by mass spectrometry imaging and rapid proteome profiling of formalin-fixed paraffin-embedded tumor tissue sections"

### Sheet: all protein groups
group 1		group 2		group 3		group 4
HP;HPR		CAT		S100A6		NCBP2−AS2
IGLL5;IGLC1		CYB5R3		PSMA1		FBN1
IGHG1		SOD2		STIP1		MYH11
GC		ACAA2		DYNC1H1		ACTC1;ACTA1
TF		CRYZ		GSN		TAGLN
A1BG		HK1		SELENBP1		COL12A1
SERPINA1		KCTD12		VCP		COL6A1
HPX		TPP1		CAND1		COL6A2
ITIH2		ATP5J2		ADH5		COL1A1
SERPINC1		CAPN2		ACO1		COL1A2
APOA1		MDH1		PRDX6		BGN
APOA4		ANXA11		GNB1		LUM
SERPING1		ALDH2		CA2		ALDH1A1
ITIH4		ACADM		RAB7A		ESD
HRG		ACADVL		TXNL1		CNN3
PLG		SCCPDH		RAB11B		TINAGL1
CFH		CYB5R1		WDR1		COL18A1
APOE		GLTP		PYGB		EHD4
VTN		CA12		RPS20		TNS1
CLU		DLD		PRKDC		NID2
A2M		ASAH1		ARL6IP5		LAMA5
FGG		LIMA1		CALR		LAMC1
FGA		SCIN		RPN1		NID1
FGB		MT−CO2		EEF1G		COL4A2
FN1		COX4I1		GARS		HSPG2
TGFBI		GPX1		PGLS		AGRN
IGLC6;IGLC7		PRDX5		ARHGDIA		LAMB2
IGKC		CTSD		CAPG		HLA−A
IGHA1		LGALS3		VAT1		SERPINB1
SERPINA3		ATP6V1E1		AKR7A2		GSTO1
CFB		ATP6V1B1		ALDH9A1		MYL6
C4A		ATP6V1A		PGRMC1		ANXA1
CP		PHB2		TMSB4X		CFL1
		HIBCH		WARS		PFN1
		PPA2		RNH1		ARPC4
		HSPA9		ARF3;ARF1		ACTR3;ACTR3B
		TUFM		HSPA1B;HSPA1A		ACTR2
		HADHA		AHCY		ANXA6
		HADHB		RAN		GSTP1
		HADH		TKT		ACLY
		ACAT1		CLTC		MAPK1
		ACSL1		PPP2R1A		PFKL
		PHB		TPM3		PFKP
		SLC25A3		YWHAZ		CRYAB
		VDAC1		MYH9		ANXA2;ANXA2P2
		GSTK1		PPIA		MVP
		ECHS1		TUBA1A;TUBA1C;TUBA1B;TUBA3E		ENO1
		SDHA		HSP90AA1		AKR1A1
		GLUD1;GLUD2		HSPA8		NDRG1
		PRDX3		UBA52;RPS27A;UBB;UBC		CNDP2
		HIBADH		TPI1		ANXA4
		HSPE1		PRDX1		PGAM1
		ATP5A1		ALDOA		LDHA
		ATP5B		HSPB1		PGK1
		ATP5O		ANXA5		GAPDH
		HSPD1		EEF1A1P5;EEF1A1		PKM
		MDH2		EEF2		EIF4A1
		IDH2		CANX		2007-09-01
		OGDH		PDIA3		POSTN
		FH		HSP90AB1		ACTN1
		DLST		HSPA5		TNC
		ETFB		HSP90B1		EHD2
		IMMT		ACTG1;ACTB		ITGB1
		ETFA		IQGAP1		VCL
		CS		CAPZB		FLNA
		DECR1		GDI2		VIM
		AK2		PABPC1;PABPC3		TLN1
		AIFM1		PPIB		PLEC
		ACO2		RPS3		MSN
		ATP5H		DBI		TAGLN2
		GOT2		RAB5C		CALD1
		SLC25A4		SUB1		LASP1
		SUCLG1		NME2;NME2P1;NME1		CAP1
		IDH3A		RPS23		PDIA6
		NNT		GDI1		P4HB
		UQCRC1		CCT3		PDIA4
		UQCRC2		LAP3		CLIC1
		VDAC2		CAPN1		LGALS1
		FABP3		PSME1		RRBP1
		PCBD1		CTNND1		HIST1H1B
		FLNB		PDLIM5		TXNDC5
		ATP1A1		MYL12A;MYL12B
		KRT18		CALM3;CALM2;CALM1
		GOT1		TUBB4B;TUBB4A
		SPTBN1		APRT
		SPTAN1		PGRMC2
		PLS3		UBA1
		PDCD6IP		ANP32A
		LDHB		LMNB2
		CBR1		NPM1
		GAA		RPS2
		HSD17B10		DDX17
		PEPD		UBE2I
		RPS27L		ELAVL1
		SRI		HNRNPUL2
		ST13P5;ST13		PA2G4
		APEH		PRKCSH
		SNX		RPSA
		TMP1		H2AFY
				HNRNPL
				HNRNPM
				RTCB
				HNRNPR
				NONO
				RPS9
				RPS4X;RPS4Y2;RPS4Y1
				RPL6
				HNRNPC
				MATR3
				CTTN
				SRSF3
				RPS3A
				RPS16
				HIST1H1C
				RPL18
				RPL7
				RPL4
				HNRNPA2B1
				HNRNPK
				RPL13
				RPL7A
				HP1BP3
				SFPQ
				MAP4
				RPL3
				PARK7
				EEF1D
				RPL5
				RPL15
				RPS11
				RPLP2
				RPL10A

### Sheet: Group 1 interaction network
group 1			count in gene set	false discovery rate
HP;HPR		platelet degranulation	15 of 129	4.45e-22
IGLL5;IGLC1		regulation of complement activation	8 of 52	1.74e-12
IGHG1		regulation of blood coagulation	9 of 77	6.16e-13
GC
TF
A1BG
SERPINA1		number of nodes:	29
HPX		number of edges:	128
ITIH2		average node degree:	8.83
SERPINC1		avg. local clustering coefficient:	0.731
APOA1		expected number of edges:	6
APOA4		PPI enrichment p-value:	< 1.0e-16
SERPING1
ITIH4
HRG
PLG
CFH
APOE
VTN
CLU
A2M
FGG
FGA
FGB
FN1
TGFBI
IGLC6;IGLC7
IGKC
IGHA1
SERPINA3
CFB
C4A
CP

### Sheet: Group 2 Interaction network
group 2			count in gene set	false discovery rate
CAT		mitochondrion	64 of 1531	4.87e-44
CYB5R3		citrat cycle	12 of 30	4.12e-17
SOD2		oxidative phosphorylation	14 of 131	3.03e-13
ACAA2		fatty acid degradation	10 of 44	2.17e-12
CRYZ
HK1
KCTD12		number of nodes:	97
TPP1		number of edges:	668
ATP5J2		average node degree:	13.8
CAPN2		avg. local clustering coefficient:	0.515
MDH1		expected number of edges:	65
ANXA11		PPI enrichment p-value:	< 1.0e-16
ALDH2
ACADM
ACADVL
SCCPDH
CYB5R1
GLTP
CA12
DLD
ASAH1
LIMA1
SCIN
MT−CO2
COX4I1
GPX1
PRDX5
CTSD
LGALS3
ATP6V1E1
ATP6V1B1
ATP6V1A
PHB2
HIBCH
PPA2
HSPA9
TUFM
HADHA
HADHB
HADH
ACAT1
ACSL1
PHB
SLC25A3
VDAC1
GSTK1
ECHS1
SDHA
GLUD1;GLUD2
PRDX3
HIBADH
HSPE1
ATP5A1
ATP5B
ATP5O
HSPD1
MDH2
IDH2
OGDH
FH
DLST
ETFB
IMMT
ETFA
CS
DECR1
AK2
AIFM1
ACO2
ATP5H
GOT2
SLC25A4
SUCLG1
IDH3A
NNT
UQCRC1
UQCRC2
VDAC2
FABP3
PCBD1
FLNB
ATP1A1
KRT18
GOT1
SPTBN1
SPTAN1
PLS3
PDCD6IP
LDHB
CBR1
GAA
HSD17B10
PEPD
RPS27L
SRI
ST13P5;ST13
APEH
SNX
TMP1

### Sheet: Group 3 interaction network
group 3			count in gene set	false discovery rate
S100A6		ribonucleoprotein complex	38 of 770	6.78e-20
PSMA1		cytoplasmic vesicle	4 of 2226	3.66e-10
STIP1
DYNC1H1
GSN
SELENBP1		number of nodes:	132
VCP		number of edges:	972
CAND1		average node degree:	14.7
ADH5		avg. local clustering coefficient:	0.475
ACO1		expected number of edges:	351
PRDX6		PPI enrichment p-value:	< 1.0e-16
GNB1
CA2
RAB7A
TXNL1
RAB11B
WDR1
PYGB
RPS20
PRKDC
ARL6IP5
CALR
RPN1
EEF1G
GARS
PGLS
ARHGDIA
CAPG
VAT1
AKR7A2
ALDH9A1
PGRMC1
TMSB4X
WARS
RNH1
ARF3;ARF1
HSPA1B;HSPA1A
AHCY
RAN
TKT
CLTC
PPP2R1A
TPM3
YWHAZ
MYH9
PPIA
TUBA1A;TUBA1C;TUBA1B;TUBA3E
HSP90AA1
HSPA8
UBA52;RPS27A;UBB;UBC
TPI1
PRDX1
ALDOA
HSPB1
ANXA5
EEF1A1P5;EEF1A1
EEF2
CANX
PDIA3
HSP90AB1
HSPA5
HSP90B1
ACTG1;ACTB
IQGAP1
CAPZB
GDI2
PABPC1;PABPC3
PPIB
RPS3
DBI
RAB5C
SUB1
NME2;NME2P1;NME1
RPS23
GDI1
CCT3
LAP3
CAPN1
PSME1
CTNND1
PDLIM5
MYL12A;MYL12B
CALM3;CALM2;CALM1
TUBB4B;TUBB4A
APRT
PGRMC2
UBA1
ANP32A
LMNB2
NPM1
RPS2
DDX17
UBE2I
ELAVL1
HNRNPUL2
PA2G4
PRKCSH
RPSA
H2AFY
HNRNPL
HNRNPM
RTCB
HNRNPR
NONO
RPS9
RPS4X;RPS4Y2;RPS4Y1
RPL6
HNRNPC
MATR3
CTTN
SRSF3
RPS3A
RPS16
HIST1H1C
RPL18
RPL7
RPL4
HNRNPA2B1
HNRNPK
RPL13
RPL7A
HP1BP3
SFPQ
MAP4
RPL3
PARK7
EEF1D
RPL5
RPL15
RPS11
RPLP2
RPL10A

### Sheet: Group 4 interaction network
group 4			count in gene set	false discovery rate
NCBP2AS2		extra cellular matrix organization	22 of 296	2.93e-18
FBN1		cytoskeletal protein binding	24 of 882	1.16e-11
MYH11		Glycolysis / Gluconeogenesis	9 of 68	1.19e-09
ACTC1;ACTA1
TAGLN
COL12A1		number of nodes:	79
COL6A1		number of edges:	386
COL6A2		average node degree:	9.77
COL1A1		avg. local clustering coefficient:	0.529
COL1A2		expected number of edges:	71
BGN		PPI enrichment p-value:	< 1.0e-16
LUM
ALDH1A1
ESD
CNN3
TINAGL1
COL18A1
EHD4
TNS1
NID2
LAMA5
LAMC1
NID1
COL4A2
HSPG2
AGRN
LAMB2
HLA−A
SERPINB1
GSTO1
MYL6
ANXA1
CFL1
PFN1
ARPC4
ACTR3;ACTR3B
ACTR2
ANXA6
GSTP1
ACLY
MAPK1
PFKL
PFKP
CRYAB
ANXA2;ANXA2P2
MVP
ENO1
AKR1A1
NDRG1
CNDP2
ANXA4
PGAM1
LDHA
PGK1
GAPDH
PKM
EIF4A1
SEP7
POSTN
ACTN1
TNC
EHD2
ITGB1
VCL
FLNA
VIM
TLN1
PLEC
MSN
TAGLN2
CALD1
LASP1
CAP1
PDIA6
P4HB
PDIA4
CLIC1
LGALS1
RRBP1
HIST1H1B
TXNDC5
